# Molecular dynamics of the matrisome across sea anemone life history

**DOI:** 10.1101/2024.10.29.620203

**Authors:** B. Gideon Bergheim, Alison G. Cole, Mandy Rettel, Frank Stein, Stefan Redl, Michael W. Hess, Aissam Ikmi, Suat Özbek

## Abstract

The evolutionary expansion of extracellular matrix (ECM) molecules has been crucial for the establishment of cell adhesion and the transition from unicellular to multicellular life. Members of the early diverging metazoan phylum cnidaria offer an exceptionally rich perspective into the metazoan core adhesome and its original function in developmental and morphogenetic processes. Here, we present the ensemble of ECM proteins and associated factors for the starlet sea anemone *Nematostella vectensis* based on *in silico* prediction and quantitative proteomic analysis of decellularized mesoglea from different life stages. The integration of the matrisome with single cell transcriptome atlases shows that gastrodermal cells are the primary producers of *Nematostella’s* complex ECM, confirming the homology of the cnidarian inner cell layer with bilaterian mesoderm. The transition from larva to polyp is marked by an upregulation of metalloproteases and basement membrane components including all members of an unusually diversified SVEP1/Polydom family, suggesting massive epithelial remodeling. The enrichment of Wnt/PCP pathway factors during this process further indicates directed cell rearrangements as a key contributor to the polyp’s morphogenesis. Mesoglea maturation in adult polyps involves wound response proteins indicating shared molecular patterns in growth and regeneration. Our study identifies conserved matrisomal networks that coordinate transitions in *Nematostella’s* life history.
