## Supplementary material for "Molecular dynamics of the matrisome across sea anemone life history": Table S3

### Sheet: Tabelle1
Table S3. Raw data of mesoglea and BM thickness as well as fibril thickness measurements in electron micrographs of larva and primary polyp cryosections. Related to Fig. S3.
Mesoglea larvae (nm)	BM larvae (nm)		Mesoglea primary polyp (nm)	BM primary polyp (nm)		Thick fibrils primary polyp (nm)		Thin fibrils primary polyp (nm)
600	63		1274.31	112.41		7.8954		7.62505
370	77		1472.16	127.51		11.0536		8.77222
410	75		1245.34	144.66		12.6326		8.37327
260	54		1210.11	146.05		11.3869		7.84611
500	59		2141.69	176.72		9.54004		6.53843
480	62		2174.88	169.5		11.3132		4.13526
280	70		2394.2	146.12		11.3132		6.66791
420	57		1226.38	133.52		12.9427		7.95434
550	64		1610.99	146.12		13.7876		9.24673
660	65		2332.13	153.75		12.6485		7.62505
490	80		1881.81	143.63		9.20313		7.84611
460	79		1105.55	120.35		12.4233		7.95434
600	65		1561.89	146.05		11.7217		7.0421
490	69		1837.2	159.73		11.0608		7.62505
820	65		1761.73	184.08		11.8017		8.37327
700	68		888.99	144.94		15.9992		9.42985
850	44		1627.96	168.56		11.0961		7.95434
360	67		1103.79	170.69		12.4058		6.49779
230	60		1126.82	152.78		12.3367		5.28589
410	70		1040.32	159.73		14.4439		4.98358
370	80		1117.18	171.4		10.5429		4.72784
310	60		1292.22	188.61		12.0563		5.68216
380	100		1148.99	180.32		10.7835		6.49779
280	90		1199.64	161.74		11.5677		6.35284
620	80		966.688	160.49		12.8958		5.73653
860	60		1224.91	171.4		11.4189		5.28589
460	60		1375.67	162.48		15.2641		7.1354
300	90		2291	163.71		13.7463		6.35284
150	60		2500.65	156.68		12.5599		6.15427
310	70		1562.18	116.97		11.5677		7.04785
330	60		1175.82	161.49		12.6953		5.68216
380	70		912.181	176.72		13.9928		5.57181
260	70		1162.81	201.61		11.1153		5.51581
470	60		656.702	219.02		9.72007		5.51581
210	70		805.868	171.4		11.1345		6.30379
400	50		1453.67	165.43		12.3367		7.04785
540	60		1511	141.85		9.1538		6.00103
280	50		1077.9	218.47		10.3382		4.62337
240	70		1038.34	143.82		12.0279		4.38611
340	60		1243.97	116.97		11.8196		5.27145
470	50		1012.36	139.56		12.9237		5.27145
380	60		4623.06	153.57		11.1436		5.58643
210	60		1108.07	122.03		10.2739		4.97952
430	60		1540.93	93.67		10.5718		5.10667
290	70		1013.61	193.25		10.091		4.97952
590	80		1238.86	144.66		12.7057		3.81253
930	60		1588.35	132.46		8.80981		4.38611
830	60		1279.7	92.37		8.22668		5.58643
490	60		1540.21	95.16		10.2437		5.58643
550	50			98.48		14.8674		4.71493
380	50			103.27		13.3955
249	70			127.67		12.0279
820	70			117.4		12.459
720	60			114.98		12.9237
820	60			118		11.7141
810	60			114.36		11.7141
830	90			88.81		19.6588
500	100			105.1		15.8008
460	80			113.22		14.1237
540	90			114.63		16.2576
600	100			119.44		14.5584
460	90			145.91		16.4861
450	100			134.42		20.1294
440	70			120.37		13.4454
570	60			92.37		17.3339
560	70			128.45		17.0072
780	70			105.87		14.5155
710	60			94.63		12.7309
530	70			87.1		15.987
	60			83.8		14.9805
	70			93.34		14.5584
	80			98.79		10.5338
	60			110.33		9.98697
	80			103.27		12.7309
	80			107.84		13.0692
	60			112.5		16.4861
	50			120.53		15.6321
	60			118.43		15.1871
	70			100.3		16.5991
	70			130.09		13.6296
	70			97.97		15.7908
	70			146.46		18.0043
	70			119.69		19.8801
	50			130.09		19.2103
	50			109.14		17.4415
	60			171.93		15.1871
	50			150.46		15.987
	70			132.54		18.4826
	80			145.56		19.5002
				131.01		11.8017
				121.2		20.2562
				114.19		13.7192
				106.62		8.67679
				118
				105.1
				130.09
				130.78
				143.05
				126.32
				116.63
				123.17
				135.24
				129.47
				144.94
				164.69
				108.03
				108.03
				154.15
				149.34
				140.43
				174.45
				97.94
				111.87
				171.64
				159.43
				172.34
				103.03
				146.51
				98.06
				106.54
				125.85
				104.17
				111.93
				81.52
				72.64
				79.3
				58.31
				74.01
				104.05
				86.28
				80.74
				82.29
				69.87
				69.78
				80.32
				87.85
				77.47
				69.52
				100.3
				99.09
				82.71
				53.83
				68.32
				118
				159.1
				141.16
				179.43
				167.96
				206.64
