## Supplementary material for "Molecular dynamics of the matrisome across sea anemone life history": Table S5

### Sheet: DEG.celltypes.CORE
Table S5. Single cell expression profiles of core matrisomal genes. Related to Fig. 2. Output of the FindAllMarkers function of the Seurat package (vs.4.4.0) run with default parameters using all core matrisome genes across all clusters annotated in Cole et al. 2024 Frontiers in Zoology (cell.state.id). gene: core matrisome gene tested, p_val: calculated p-value of the expression difference; avg_…
gene	p_val	avg_log2FC	pct.1	pct.2	p_val_adj	cell.state.id
NvCFP-7 : NV2.13920	8.57646861969224e-242	0.277811	0.294	0.061	7.11846895434456e-239	pSC.PGC.Mitotic.1
NvCFP-6 : NV2.13919	2.59131263998566e-167	0.291179	0.415	0.138	2.1507894911881e-164	pSC.PGC.Mitotic.1
NvCFP-6 : NV2.13919	0	0.623972	0.582	0.138	0	pSC.PGC.Mitotic.2
NvLamB2-1 : NV2.25732	0	0.59911	0.409	0.055	0	pSC.PGC.Mitotic.2
NvEys : NV2.6047	0	0.555331	0.421	0.076	0	pSC.PGC.Mitotic.2
NvLamB1-2 : NV2.24496	0	0.542749	0.434	0.078	0	pSC.PGC.Mitotic.2
NvCFP-7 : NV2.13920	0	0.478221	0.411	0.061	0	pSC.PGC.Mitotic.2
NvUsh-like : NV2.20014	2.37837509155532e-259	0.280136	0.257	0.035	1.97405132599091e-256	pSC.PGC.Mitotic.2
NvLamA1-like : NV2.22840	1.33590915262544e-216	0.34295	0.204	0.027	1.10880459667912e-213	pSC.PGC.Mitotic.2
NvvWFA-17 : NV2.19051	2.37956165432028e-06	0.49853	0.391	0.156	0.00197504	pSC.PGC.PGC
NvSushi-6 : NV2.24371	2.80768807160445e-06	1.59512	0.412	0.099	0.00233038	pSC.PGC.primary.oocyte
NvSlit-like-3 : NV2.20861	0	2.22049	0.504	0.004	0	pSC.PGC.maturing.sperm
NvSlit-like-2 : NV2.12458	0	1.84549	0.5	0.003	0	pSC.PGC.maturing.sperm
NvPolyEGF-9 : NV2.19497	0	1.54487	0.365	0.003	0	pSC.PGC.maturing.sperm
NvPolyEGF-Disc-1 : NV2.10636	0	1.35275	0.361	0.005	0	pSC.PGC.maturing.sperm
NvPolyEGF-Disc-4 : NV2.13802	0	1.28857	0.352	0.007	0	pSC.PGC.maturing.sperm
NvPolyEGF-Disc-3 : NV2.13422	0	1.24706	0.322	0.013	0	pSC.PGC.maturing.sperm
NvEys : NV2.6047	4.10558530989054e-13	0.280308	0.204	0.079	3.40763580720915e-10	pSC.PGC.maturing.sperm
NvPolyEGF-Disc-3 : NV2.13422	0	3.80814	0.95	0.011	0	pSC.PGC.maturing.sperm.2
NvPolyEGF-9 : NV2.19497	0	3.76334	0.945	0.001	0	pSC.PGC.maturing.sperm.2
NvSlit-like-2 : NV2.12458	0	3.44583	0.927	0.002	0	pSC.PGC.maturing.sperm.2
NvPolyEGF-Disc-1 : NV2.10636	0	3.26132	0.89	0.004	0	pSC.PGC.maturing.sperm.2
NvSlit-like-3 : NV2.20861	0	3.15193	0.853	0.003	0	pSC.PGC.maturing.sperm.2
NvPolyEGF-Disc-4 : NV2.13802	0	2.93621	0.812	0.006	0	pSC.PGC.maturing.sperm.2
NvCol-7 : NV2.24375	8.76269283434907e-38	0.637914	0.206	0.039	7.27303505250973e-35	pSC.PGC.maturing.sperm.2
NvAdhGPCR-E1 : NV2.20524	3.02604908908051e-216	0.509231	0.234	0.005	2.51162074393683e-213	neurogland.all.N1.L1
NvTSRd-3 : NV2.17583	3.17062509834009e-185	1.0387	0.468	0.022	2.63161883162228e-182	neurogland.all.N1.L1
NvMfap4-6 : NV2.8818	0	1.33719	0.412	0.005	0	neurogland.all.N1.L2
NvDMBT-1 : NV2.14958	1.69867547443072e-45	0.560391	0.333	0.073	1.4099006437775e-42	neurogland.all.N1.L2
NvDMBT-1 : NV2.14958	6.43480575780161e-16	0.289146	0.23	0.073	5.34088877897534e-13	neurogland.all.N1.L3
NvPolyEGF-PTX-2 : NV2.23171	1.13305077813656e-164	2.32292	0.231	0.004	9.40432145853343e-162	neurogland.all.N1.g.early
NvTSRd-3 : NV2.17583	8.42287563262974e-62	1.27625	0.303	0.022	6.99098677508268e-59	neurogland.all.N1.g2
NvTSRd-3 : NV2.17583	4.41877881819508e-61	1.13616	0.255	0.022	3.66758641910191e-58	neurogland.all.N1.2
NvvWFAPA : NV2.3759	2.03641565072913e-51	1.33949	0.23	0.015	1.69022499010518e-48	neurogland.all.N1.5
NvCol-like-9 : NV2.8768	0	3.61766	0.278	0.005	0	neurogland.all.N1S.2
NvvWFAPA : NV2.3759	3.33545846055443e-29	1.22778	0.217	0.015	2.76843052226017e-26	neurogland.all.N1S.3
NvvWFA-8 : NV2.8558	0	3.84079	0.971	0.007	0	neurogland.all.N1S.4.early
NvArgn-2 : NV2.13522	0	2.2357	0.618	0.006	0	neurogland.all.N1S.4.early
NvPolyEGF-PTX-2 : NV2.23171	6.60155906046174e-170	0.577534	0.324	0.004	5.47929402018325e-167	neurogland.all.N1S.4.early
NvMatn-1 : NV2.836	3.14457044643887e-31	0.470165	0.265	0.016	2.60999347054426e-28	neurogland.all.N1S.4.early
NvTSRd-3 : NV2.17583	2.68749061742507e-26	0.575166	0.294	0.022	2.23061721246281e-23	neurogland.all.N1S.4.early
NvvWFA-EGF-Disc-1 : NV2.855	6.3997339233904e-18	0.450725	0.235	0.021	5.31177915641403e-15	neurogland.all.N1S.4.early
NvvWFA-8 : NV2.8558	0	5.31329	0.92	0.005	0	neurogland.all.N1S.4
NvArgn-2 : NV2.13522	0	3.33736	0.612	0.005	0	neurogland.all.N1S.4
NvPolyEGF-PTX-2 : NV2.23171	0	1.40171	0.368	0.004	0	neurogland.all.N1S.4
NvTSRd-3 : NV2.17583	3.95709272681834e-285	1.32964	0.398	0.022	3.28438696325922e-282	neurogland.all.N1S.4
NvPolydom-like-3 : NV2.2824	4.17004145999647e-209	0.430309	0.246	0.004	3.46113441179707e-206	neurogland.all.NGD.early
NvSushi-6 : NV2.24371	9.61872744289994e-24	1.48198	0.446	0.098	7.98354377760695e-21	neurogland.all.NGD.early
NvPolyEGF-PTX-2 : NV2.23171	1.20465580747355e-112	0.685521	0.216	0.004	9.99864320203046e-110	neurogland.all.NGD.1
NvArgn-2 : NV2.13522	0	5.16273	0.685	0.005	0	neurogland.all.S1.1
NvvWFAPA : NV2.3759	0	2.07071	0.432	0.014	0	neurogland.all.S1.1
NvCFP-4 : NV2.11945	2.48264225498329e-204	1.22088	0.258	0.013	2.06059307163613e-201	neurogland.all.S1.1
NvTSRd-3 : NV2.17583	1.77500314398756e-93	0.871201	0.23	0.022	1.47325260950967e-90	neurogland.all.S1.1
NvCol-like-9 : NV2.8768	0	4.12659	0.618	0.005	0	neurogland.all.S1.2
NvCFP-3 : NV2.10038	0	5.64222	0.507	0.011	0	neurogland.all.S2.tll.1
NvPolydom-like-2 : NV2.2755	1.27428417320434e-88	0.542854	0.21	0.024	1.0576558637596e-85	neurogland.all.S2.tll.1
NvPolydom-related : NV2.11255	0	3.50651	0.811	0.006	0	neurogland.all.S2.tll.2
NvPolydom-like-2 : NV2.2755	0	2.85559	0.73	0.023	0	neurogland.all.S2.tll.2
NvPolyEGF-13 : NV2.11904	0	1.79621	0.465	0.004	0	neurogland.all.S2.tll.2
NvCFP-11 : NV2.17421	0	0.670942	0.2	0.003	0	neurogland.all.S2.tll.2
NvPolydom-related : NV2.11255	0	3.23067	0.671	0.007	0	neurogland.all.S2.tll.3
NvPolydom-like-2 : NV2.2755	0	2.91562	0.652	0.024	0	neurogland.all.S2.tll.3
NvCFP-3 : NV2.10038	0	7.51973	0.673	0.012	0	neurogland.all.S2.tll.4
NvvWFA-9 : NV2.8618	0	5.56709	0.273	0.001	0	neurogland.all.S2.tll.4
NvvWFA-10 : NV2.9760	0	2.71517	0.2	0	0	neurogland.all.S2.tll.4
NvPG-like : NV2.22783	4.46380247936931e-28	1.84081	0.327	0.042	3.70495605787653e-25	neurogland.all.S2.tll.4
NvPolydom-like-3 : NV2.2824	0	5.09653	0.879	0.003	0	neurogland.all.GD.1
NvPolydom3 : NV2.3560	0	4.85264	0.901	0.005	0	neurogland.all.GD.1
NvPolydom-like-2 : NV2.2755	0	4.52969	0.846	0.024	0	neurogland.all.GD.1
NvPolydom1 : NV2.3792	0	4.41553	0.824	0.005	0	neurogland.all.GD.1
NvPolydom-like-1 : NV2.3561	0	4.17086	0.846	0.002	0	neurogland.all.GD.1
NvPolydom-like-4 : NV2.13340	0	3.84317	0.681	0.005	0	neurogland.all.GD.1
NvPolydom2 : NV2.3300	0	3.51518	0.769	0.001	0	neurogland.all.GD.1
NvPolydom-related : NV2.11255	0	3.37423	0.681	0.007	0	neurogland.all.GD.1
NvFp-like-3 : NV2.10691	0	1.21426	0.33	0.003	0	neurogland.all.GD.1
NvvWFA-5 : NV2.1044	1.72586773989043e-50	0.482668	0.22	0.017	1.43247022410906e-47	neurogland.all.GD.1
NvSushi-6 : NV2.24371	8.27713777010147e-07	0.988324	0.242	0.098	0.000687002	neurogland.all.GD.1
NvFp-like-3 : NV2.10691	0	0.765445	0.271	0.003	0	neurogland.all.GD.3
NvSushi-6 : NV2.24371	1.2786363245931e-224	3.71073	0.771	0.097	1.06126814941227e-221	neurogland.all.GD.3
NvFp-like-3 : NV2.10691	0	1.13829	0.361	0.002	0	neurogland.all.GD.4
NvCol-like-9 : NV2.8768	0	0.397947	0.228	0.006	0	neurogland.all.GD.4
NvSushi-6 : NV2.24371	5.29552784281308e-128	2.21971	0.564	0.097	4.39528810953486e-125	neurogland.all.GD.4
NvSushi-6 : NV2.24371	1.21196923296319e-200	5.58867	0.988	0.098	1.00593446335945e-197	neurogland.all.GD.5
NvOto-like-1 : NV2.6495	0	4.6146	0.229	0.001	0	neurogland.all.S3
NvSpongin-like-1 : NV2.7278	0	3.46785	0.221	0.002	0	neurogland.all.S3
NvCTHRC : NV2.2667	0	3.24504	0.366	0.002	0	neurogland.all.S3
NvCol-like-8 : NV2.7052	0	2.30256	0.344	0.001	0	neurogland.all.S3
NvvWFA-17 : NV2.19051	1.45516954822525e-06	0.489054	0.254	0.156	0.00120779	neurogland.all.immune
NvTSRd-3 : NV2.17583	0	2.28674	0.684	0.017	0	gland.mucous.1.dev.aboral
NvCFP-14 : NV2.24746	0	1.96491	0.712	0.015	0	gland.mucous.1.dev.aboral
NvvWFAPA : NV2.3759	0	0.93189	0.452	0.012	0	gland.mucous.1.dev.aboral
NvCFP-4 : NV2.11945	0	0.567446	0.26	0.012	0	gland.mucous.1.dev.aboral
NvCFP-14 : NV2.24746	0	1.34863	0.539	0.02	0	gland.mucous.2.dev
NvvWFA-8 : NV2.8558	0	0.38155	0.25	0.007	0	gland.mucous.2.dev
NvTSRd-3 : NV2.17583	2.37235155187786e-275	1.06731	0.352	0.022	1.96905178805863e-272	gland.mucous.2.dev
NvNCol-like 1 : NV2.363	3.7605943558623e-249	1.99058	0.539	0.055	3.12129331536571e-246	gland.mucous.2.dev
NvMfap1 : NV2.13515	3.36537343279886e-22	0.32384	0.367	0.15	2.79325994922306e-19	gland.mucous.2.dev
NvCFP-14 : NV2.24746	0	1.58338	0.813	0.018	0	gland.mucous.3.dev
NvTSRd-3 : NV2.17583	0	1.19733	0.631	0.02	0	gland.mucous.3.dev
NvCFP-4 : NV2.11945	0	0.328941	0.269	0.013	0	gland.mucous.3.dev
NvMfap1 : NV2.13515	1.72778688950373e-48	0.28154	0.441	0.149	1.4340631182881e-45	gland.mucous.3.dev
NvCFP-14 : NV2.24746	8.92200529944704e-209	1.893	0.444	0.021	7.40526439854105e-206	gland.mucous.4.dev
NvTSRd-3 : NV2.17583	1.18843927065734e-45	1.32242	0.222	0.022	9.86404594645596e-43	gland.mucous.4.dev
NvMatn-7 : NV2.18428	0	1.34632	0.23	0	0	gland.mucous.5.adult
NvCFP-14 : NV2.24746	0	1.02977	0.344	0.019	0	gland.mucous.5.adult
NvvWFAPA : NV2.3759	0	0.968574	0.323	0.014	0	gland.mucous.5.adult
NvPolyEGF-6 : NV2.24285	0	2.00979	0.276	0.002	0	gland.mucous.6.adult
NvCFP-14 : NV2.24746	0	1.85998	0.547	0.019	0	gland.mucous.6.adult
NvTSRd-3 : NV2.17583	2.83470102260041e-234	0.98074	0.259	0.021	2.35280184875834e-231	gland.mucous.6.adult
NvPolyEGF-6 : NV2.24285	0	4.04373	0.731	0.003	0	gland.mucous.7.adult
NvPolyEGF-7 : NV2.24286	0	2.89415	0.564	0.002	0	gland.mucous.7.adult
NvTSR : NV2.14919	0	1.01355	0.231	0.002	0	gland.mucous.7.adult
NvCFP-14 : NV2.24746	4.6131498997067e-95	1.11957	0.359	0.021	3.82891441675657e-92	gland.mucous.7.adult
NvDMBT-1 : NV2.14958	1.04326685737139e-19	0.846265	0.333	0.073	8.65911491618253e-17	gland.mucous.7.adult
NvPolyEGF-12 : NV2.7683	0	0.473558	0.288	0.015	0	unchar.immune.1.early.gastrula
NvvWFA-17 : NV2.19051	7.07374780156729e-257	0.651331	0.523	0.151	5.87121067530085e-254	unchar.immune.1.early.gastrula
NvEys : NV2.6047	4.22925572268896e-253	0.449551	0.36	0.076	3.51028224983184e-250	unchar.immune.1.early.gastrula
NvCol-like-5 : NV2.19798	1.31276931113608e-165	0.2885	0.241	0.051	1.08959852824294e-162	unchar.immune.1.early.gastrula
NvMfap1 : NV2.13515	7.4743409822632e-159	0.441566	0.44	0.147	6.20370301527846e-156	unchar.immune.1.early.gastrula
NvPolyEGF-12 : NV2.7683	0	0.522417	0.343	0.016	0	unchar.immune.2.mid.gastrula
NvFbn-3 : NV2.14812	0	0.417294	0.328	0.023	0	unchar.immune.2.mid.gastrula
NvvWFA-17 : NV2.19051	2.96441161745937e-194	0.679644	0.686	0.153	2.46046164249128e-191	unchar.immune.2.mid.gastrula
NvvWFA-17 : NV2.19051	1.27138295594807e-146	0.761921	0.554	0.153	1.0552478534369e-143	unchar.immune.3.planula
NvvWFA-17 : NV2.19051	5.02885032317874e-54	0.717211	0.332	0.154	4.17394576823835e-51	unchar.immune.4.mature
NvNCol-like 1 : NV2.363	0	3.15929	0.917	0.051	0	cnidocyte.pSC
NvNCol-3 : NV2.10686	0	2.63836	0.796	0.125	0	cnidocyte.pSC
NvNCol-7 : NV2.11814	0	0.909011	0.441	0.034	0	cnidocyte.pSC
NvNCol1 : NV2.12621	9.41692773604589e-200	0.340876	0.377	0.057	7.81605002091809e-197	cnidocyte.pSC
NvNCol-like 1 : NV2.363	0	3.69169	0.861	0.049	0	cnidocyte.gast.1
NvNCol-3 : NV2.10686	0	2.85192	0.89	0.122	0	cnidocyte.gast.1
NvNCol5 : NV2.11802	2.22009303973712e-262	0.780709	0.319	0.046	1.84267722298181e-259	cnidocyte.gast.1
NvNCol6 : NV2.11815	0	4.42513	0.961	0.134	0	cnidocyte.nem.2
NvNCol4 : NV2.11801	0	4.20383	0.852	0.05	0	cnidocyte.nem.2
NvNCol-3 : NV2.10686	0	4.19333	0.943	0.123	0	cnidocyte.nem.2
NvNCol1 : NV2.12621	0	3.90105	0.861	0.054	0	cnidocyte.nem.2
NvNCol-7 : NV2.11814	0	2.90842	0.795	0.032	0	cnidocyte.nem.2
NvTSR-2 : NV2.2780	0	2.87012	0.577	0.003	0	cnidocyte.nem.2
NvFp-like-8 : NV2.6441	0	2.23972	0.582	0.015	0	cnidocyte.nem.2
NvFp-like-5 : NV2.5917	0	2.03675	0.638	0.015	0	cnidocyte.nem.2
NvDSPP : NV2.13059	0	1.95898	0.431	0.021	0	cnidocyte.nem.2
NvPolyEGF-5 : NV2.6022	0	1.66028	0.466	0.011	0	cnidocyte.nem.2
NvFp-like-6 : NV2.5918	0	1.49721	0.488	0.011	0	cnidocyte.nem.2
NvCFP-10 : NV2.17239	0	1.43718	0.438	0.019	0	cnidocyte.nem.2
NvPolyvWFA : NV2.8635	0	1.42514	0.434	0.01	0	cnidocyte.nem.2
NvCFP-9 : NV2.15933	0	1.23852	0.381	0.009	0	cnidocyte.nem.2
NvvWFA-5 : NV2.1044	0	1.22004	0.399	0.014	0	cnidocyte.nem.2
NvvWFA-21 : NV2.21578	0	1.13978	0.407	0.006	0	cnidocyte.nem.2
NvFp-like-2 : NV2.6439	0	1.13086	0.296	0.008	0	cnidocyte.nem.2
NvSCP-TSR-1 : NV2.17517	0	1.12067	0.494	0.016	0	cnidocyte.nem.2
NvFp-like-7 : NV2.6438	0	1.00268	0.338	0.009	0	cnidocyte.nem.2
NvSCP-TSR-2 : NV2.17827	0	1.00241	0.288	0.01	0	cnidocyte.nem.2
NvFp-like-4 : NV2.5916	0	0.83463	0.279	0.008	0	cnidocyte.nem.2
NvvWFA-7 : NV2.8413	0	0.810414	0.34	0.005	0	cnidocyte.nem.2
NvvWFA-TSR : NV2.14005	0	0.735299	0.209	0.007	0	cnidocyte.nem.2
NvCFP-8 : NV2.15932	0	0.64102	0.246	0.006	0	cnidocyte.nem.2
NvCFP-2 : NV2.15937	0	0.626213	0.251	0.011	0	cnidocyte.nem.2
NvNCol-like 3 : NV2.11816	2.24684543292337e-140	1.03603	0.244	0.036	1.8648817093264e-137	cnidocyte.nem.2
NvNCol-like 1 : NV2.363	7.93236972551205e-77	0.762881	0.24	0.055	6.583866872175e-74	cnidocyte.nem.2
NvNCol-3 : NV2.10686	0	5.19554	0.995	0.12	0	cnidocyte.early
NvNCol4 : NV2.11801	0	3.63727	0.913	0.047	0	cnidocyte.early
NvNCol6 : NV2.11815	0	3.54401	0.957	0.131	0	cnidocyte.early
NvNCol-like 1 : NV2.363	0	3.48745	0.742	0.05	0	cnidocyte.early
NvNCol1 : NV2.12621	0	3.11014	0.918	0.05	0	cnidocyte.early
NvNCol-7 : NV2.11814	0	2.56646	0.76	0.03	0	cnidocyte.early
NvNCol5 : NV2.11802	0	1.84129	0.504	0.044	0	cnidocyte.early
NvNCol-like 3 : NV2.11816	0	1.4491	0.438	0.034	0	cnidocyte.early
NvPolyEGF-5 : NV2.6022	0	1.24315	0.489	0.01	0	cnidocyte.early
NvTSR-3 : NV2.3202	0	1.08643	0.389	0.01	0	cnidocyte.early
NvvWFA-5 : NV2.1044	0	1.08523	0.448	0.012	0	cnidocyte.early
NvFp-like-8 : NV2.6441	0	1.07116	0.383	0.015	0	cnidocyte.early
NvFp-like-5 : NV2.5917	0	1.06007	0.419	0.015	0	cnidocyte.early
NvCFP-10 : NV2.17239	0	0.894864	0.43	0.017	0	cnidocyte.early
NvCFP-9 : NV2.15933	0	0.882228	0.296	0.009	0	cnidocyte.early
NvSCP-TSR-1 : NV2.17517	0	0.859681	0.46	0.015	0	cnidocyte.early
NvPolyvWFA : NV2.8635	0	0.71701	0.298	0.01	0	cnidocyte.early
NvFp-like-4 : NV2.5916	0	0.714793	0.342	0.007	0	cnidocyte.early
NvvWFA-TSR : NV2.14005	0	0.711938	0.267	0.006	0	cnidocyte.early
NvTSRDisc : NV2.10387	0	0.679124	0.364	0.004	0	cnidocyte.early
NvFp-like-6 : NV2.5918	0	0.606195	0.296	0.011	0	cnidocyte.early
NvCFP-8 : NV2.15932	0	0.525626	0.243	0.005	0	cnidocyte.early
NvDSPP : NV2.13059	0	0.519796	0.29	0.021	0	cnidocyte.early
NvNCol1 : NV2.12621	0	4.78613	0.888	0.057	0	cnidocyte.nep.8
NvNCol4 : NV2.11801	0	3.86894	0.806	0.054	0	cnidocyte.nep.8
NvNCol-3 : NV2.10686	0	3.6926	0.961	0.127	0	cnidocyte.nep.8
NvNCol-7 : NV2.11814	0	2.654	0.723	0.035	0	cnidocyte.nep.8
NvvWFA-5 : NV2.1044	0	1.54633	0.51	0.016	0	cnidocyte.nep.8
NvFp-like-5 : NV2.5917	0	0.946633	0.388	0.018	0	cnidocyte.nep.8
NvCFP-2 : NV2.15937	0	0.620383	0.306	0.012	0	cnidocyte.nep.8
NvNCol6 : NV2.11815	1.28256914940772e-279	3.76295	0.922	0.138	1.0645323940084e-276	cnidocyte.nep.8
NvFp-like-8 : NV2.6441	6.77256455570415e-232	1.33663	0.32	0.018	5.62122858123444e-229	cnidocyte.nep.8
NvSCP-TSR-1 : NV2.17517	1.7670945133058e-191	0.538963	0.301	0.018	1.46668844604381e-188	cnidocyte.nep.8
NvCFP-9 : NV2.15933	2.83624243843643e-188	0.412395	0.228	0.011	2.35408122390224e-185	cnidocyte.nep.8
NvDSPP : NV2.13059	2.46582235747937e-183	1.13242	0.33	0.023	2.04663255670788e-180	cnidocyte.nep.8
NvNCol-like 3 : NV2.11816	0	6.07314	0.756	0.037	0	cnidocyte.planula.spir
NvNCol5 : NV2.11802	0	5.74859	0.958	0.047	0	cnidocyte.planula.spir
NvvWFA-6 : NV2.1047	0	2.70659	0.613	0.004	0	cnidocyte.planula.spir
NvDSPP : NV2.13059	0	2.41232	0.613	0.023	0	cnidocyte.planula.spir
NvvWFA-5 : NV2.1044	0	1.88015	0.471	0.016	0	cnidocyte.planula.spir
NvThyrd : NV2.17626	0	1.769	0.462	0.003	0	cnidocyte.planula.spir
NvNCol-like 1 : NV2.363	1.64484729683943e-303	3.77186	0.824	0.056	1.36522325637673e-300	cnidocyte.planula.spir
NvCFP-10 : NV2.17239	2.3330784291667e-274	1.17487	0.487	0.021	1.93645509620836e-271	cnidocyte.planula.spir
NvNCol-3 : NV2.10686	1.8721257024121e-211	4.5271	0.992	0.128	1.55386433300205e-208	cnidocyte.planula.spir
NvNCol-like 4 : NV2.11818	3.15323596126265e-200	0.560862	0.202	0.005	2.617185847848e-197	cnidocyte.planula.spir
NvvWFA-TSR : NV2.14005	5.93508511516226e-116	0.374965	0.202	0.008	4.92612064558467e-113	cnidocyte.planula.spir
NvNCol-7 : NV2.11814	1.46323159560748e-93	1.33881	0.395	0.036	1.21448222435421e-90	cnidocyte.planula.spir
NvCol-7 : NV2.24375	2.82778040517738e-54	0.513768	0.319	0.039	2.34705773629722e-51	cnidocyte.planula.spir
NvNCol6 : NV2.11815	3.07449358839295e-08	0.899003	0.319	0.139	2.55182967836615e-05	cnidocyte.planula.spir
NvNCol-like 3 : NV2.11816	0	6.46219	0.849	0.035	0	cnidocyte.spirocyte
NvNCol-like 4 : NV2.11818	0	6.40336	0.628	0.003	0	cnidocyte.spirocyte
NvNCol5 : NV2.11802	0	6.11683	0.946	0.046	0	cnidocyte.spirocyte
NvNCol-3 : NV2.10686	0	4.52256	0.981	0.126	0	cnidocyte.spirocyte
NvNCol-like 1 : NV2.363	0	3.57559	0.647	0.055	0	cnidocyte.spirocyte
NvThyrd : NV2.17626	0	1.07813	0.322	0.003	0	cnidocyte.spirocyte
NvDSPP : NV2.13059	1.8488604313755e-250	0.928685	0.345	0.023	1.53455415804167e-247	cnidocyte.spirocyte
NvNCol-7 : NV2.11814	3.35905491583126e-123	1.29144	0.314	0.036	2.78801558013995e-120	cnidocyte.spirocyte
NvNCol4 : NV2.11801	9.99093580259652e-234	4.09501	0.873	0.055	8.29247671615511e-231	cnidocyte.planula.nem
NvFp-like-5 : NV2.5917	4.7044585506992e-222	1.38683	0.506	0.018	3.90470059708033e-219	cnidocyte.planula.nem
NvCFP-10 : NV2.17239	5.40623780723954e-199	1.59317	0.506	0.021	4.48717738000882e-196	cnidocyte.planula.nem
NvNCol-like 3 : NV2.11816	2.1902778087749e-192	4.82483	0.658	0.037	1.81793058128316e-189	cnidocyte.planula.nem
NvTSR-3 : NV2.3202	8.6833400357679e-170	0.926833	0.38	0.013	7.20717222968735e-167	cnidocyte.planula.nem
NvDSPP : NV2.13059	1.51560901406755e-167	1.95983	0.494	0.024	1.25795548167606e-164	cnidocyte.planula.nem
NvTSR-1 : NV2.737	7.03436606269986e-152	0.560452	0.203	0.004	5.83852383204088e-149	cnidocyte.planula.nem
NvNCol-7 : NV2.11814	4.9663258289666e-133	2.20463	0.557	0.036	4.12205043804228e-130	cnidocyte.planula.nem
NvNCol5 : NV2.11802	3.68712469826261e-131	2.78248	0.62	0.048	3.06031349955797e-128	cnidocyte.planula.nem
NvFp-like-6 : NV2.5918	1.93553638027103e-124	0.716584	0.329	0.014	1.60649519562496e-121	cnidocyte.planula.nem
NvvWFA-TSR : NV2.14005	8.2177196247673e-124	0.940265	0.253	0.008	6.82070728855686e-121	cnidocyte.planula.nem
NvTSRDisc : NV2.10387	1.29954562394143e-122	0.548663	0.241	0.008	1.07862286787139e-119	cnidocyte.planula.nem
NvNCol-3 : NV2.10686	4.00177041525609e-116	3.92242	0.924	0.128	3.32146944466255e-113	cnidocyte.planula.nem
NvNCol-like 1 : NV2.363	3.17521950346498e-114	3.19391	0.633	0.056	2.63543218787593e-111	cnidocyte.planula.nem
NvFp-like-2 : NV2.6439	1.19409257008835e-112	0.866526	0.266	0.01	9.91096833173334e-110	cnidocyte.planula.nem
NvNCol6 : NV2.11815	1.1012615099019e-85	3.52911	0.835	0.139	9.1404705321858e-83	cnidocyte.planula.nem
NvvWFA-5 : NV2.1044	3.56394805658812e-73	0.946301	0.278	0.017	2.95807688696814e-70	cnidocyte.planula.nem
NvFp-like-4 : NV2.5916	1.00877613693923e-65	0.602695	0.203	0.01	8.37284193659564e-63	cnidocyte.planula.nem
NvCFP-9 : NV2.15933	1.73016423217375e-65	0.726275	0.215	0.011	1.43603631270421e-62	cnidocyte.planula.nem
NvSCP-TSR-1 : NV2.17517	2.57083457564299e-63	0.429285	0.278	0.019	2.13379269778368e-60	cnidocyte.planula.nem
NvNCol1 : NV2.12621	1.86167025453497e-52	0.682393	0.468	0.058	1.54518631126403e-49	cnidocyte.planula.nem
NvCol-7 : NV2.24375	6.06484463464905e-33	0.60662	0.304	0.039	5.03382104675871e-30	cnidocyte.planula.nem
NvSushi-6 : NV2.24371	7.0449738640001e-11	0.330077	0.316	0.098	5.84732830712009e-08	cnidocyte.planula.nem
NvNCol-like 4 : NV2.11818	0	3.92133	0.374	0.005	0	cnidocyte.spirocyte.maturing
NvFp-like-9 : NV2.13189	0	2.0504	0.462	0.004	0	cnidocyte.spirocyte.maturing
NvNCol-like 3 : NV2.11816	7.89272359634893e-34	3.79005	0.275	0.038	6.55096058496961e-31	cnidocyte.spirocyte.maturing
NvCFP-6 : NV2.13919	1.13080471258143e-08	0.838504	0.33	0.143	9.38567911442589e-06	cnidocyte.spirocyte.maturing
NvNCol6 : NV2.11815	0	3.94601	0.793	0.136	0	cnidocyte.maturing.1
NvCFP-2 : NV2.15937	0	1.49123	0.455	0.01	0	cnidocyte.maturing.1
NvSCP-TSR-2 : NV2.17827	0	0.577622	0.257	0.01	0	cnidocyte.maturing.1
NvPolyEGF-18 : NV2.6437	0	0.465978	0.216	0.002	0	cnidocyte.maturing.1
NvFp-like-9 : NV2.13189	0	0.418824	0.234	0.003	0	cnidocyte.maturing.1
NvPolyEGF-Disc-4 : NV2.13802	0	0.369831	0.292	0.006	0	cnidocyte.maturing.1
NvNCol-7 : NV2.11814	1.7549064938993e-241	2.29536	0.333	0.035	1.45657238993642e-238	cnidocyte.maturing.1
NvSCP-TSR-1 : NV2.17517	2.24538194173706e-228	0.288789	0.232	0.018	1.86366701164176e-225	cnidocyte.maturing.1
NvCFP-6 : NV2.13919	1.65888309323499e-197	1.2156	0.611	0.14	1.37687296738504e-194	cnidocyte.maturing.1
NvNCol1 : NV2.12621	2.1057012169612e-181	2.06604	0.382	0.057	1.74773201007779e-178	cnidocyte.maturing.1
NvNCol-like 3 : NV2.11816	1.34032603043089e-150	2.83617	0.274	0.037	1.11247060525764e-147	cnidocyte.maturing.1
NvPG-like : NV2.22783	5.1339736515891e-83	0.491096	0.225	0.041	4.26119813081895e-80	cnidocyte.maturing.1
NvMFGE-like-4 : NV2.15716	0	2.26734	0.694	0.002	0	cnidocyte.planula.mat
NvMFGE-like-3 : NV2.15715	5.10718784090268e-270	0.812872	0.306	0.003	4.23896590794922e-267	cnidocyte.planula.mat
NvvWFA-14 : NV2.11796	1.18555778658797e-71	1.26763	0.722	0.052	9.84012962868016e-69	cnidocyte.planula.mat
NvPG-like : NV2.22783	8.73063594810734e-56	1.44638	0.556	0.042	7.24642783692909e-53	cnidocyte.planula.mat
NvNCol-like 1 : NV2.363	9.77028685318889e-27	0.964095	0.472	0.056	8.10933808814678e-24	cnidocyte.planula.mat
NvCFP-6 : NV2.13919	1.45325523069725e-07	0.429853	0.444	0.143	0.00012062	cnidocyte.planula.mat
NvvWFA-17 : NV2.19051	6.05548609671184e-05	0.456743	0.389	0.156	0.0502605	cnidocyte.planula.mat
NvNCol6 : NV2.11815	0	6.75155	0.998	0.133	0	cnidocyte.nem.1
NvNCol4 : NV2.11801	0	5.26827	0.965	0.049	0	cnidocyte.nem.1
NvNCol1 : NV2.12621	0	5.12981	0.976	0.052	0	cnidocyte.nem.1
NvNCol-3 : NV2.10686	0	4.41403	0.98	0.123	0	cnidocyte.nem.1
NvNCol-like 3 : NV2.11816	0	3.85711	0.668	0.033	0	cnidocyte.nem.1
NvNCol-7 : NV2.11814	0	3.78302	0.929	0.03	0	cnidocyte.nem.1
NvTSR-3 : NV2.3202	0	2.91731	0.84	0.008	0	cnidocyte.nem.1
NvDSPP : NV2.13059	0	2.08828	0.774	0.019	0	cnidocyte.nem.1
NvFp-like-8 : NV2.6441	0	2.07694	0.776	0.013	0	cnidocyte.nem.1
NvPolyEGF-5 : NV2.6022	0	1.77757	0.607	0.01	0	cnidocyte.nem.1
NvvWFA-5 : NV2.1044	0	1.6946	0.717	0.012	0	cnidocyte.nem.1
NvFp-like-5 : NV2.5917	0	1.54302	0.69	0.014	0	cnidocyte.nem.1
NvSCP-TSR-2 : NV2.17827	0	1.38325	0.681	0.007	0	cnidocyte.nem.1
NvFp-like-7 : NV2.6438	0	1.38157	0.727	0.006	0	cnidocyte.nem.1
NvFp-like-2 : NV2.6439	0	1.27974	0.636	0.006	0	cnidocyte.nem.1
NvSCP-TSR-1 : NV2.17517	0	1.21592	0.681	0.014	0	cnidocyte.nem.1
NvFp-like-6 : NV2.5918	0	1.20386	0.651	0.01	0	cnidocyte.nem.1
NvPolyvWFA : NV2.8635	0	1.18663	0.619	0.008	0	cnidocyte.nem.1
NvCFP-10 : NV2.17239	0	1.03725	0.486	0.018	0	cnidocyte.nem.1
NvCFP-9 : NV2.15933	0	0.85982	0.467	0.008	0	cnidocyte.nem.1
NvvWFA-21 : NV2.21578	0	0.767406	0.506	0.005	0	cnidocyte.nem.1
NvCFP-2 : NV2.15937	0	0.754413	0.56	0.009	0	cnidocyte.nem.1
NvvWFA-7 : NV2.8413	0	0.65339	0.482	0.004	0	cnidocyte.nem.1
NvFp-like-4 : NV2.5916	0	0.640284	0.342	0.008	0	cnidocyte.nem.1
NvvWFAGGP : NV2.8259	0	0.501236	0.293	0.002	0	cnidocyte.nem.1
NvCFP-8 : NV2.15932	0	0.397743	0.261	0.006	0	cnidocyte.nem.1
NvvWFA-6 : NV2.1047	0	0.396046	0.273	0.002	0	cnidocyte.nem.1
NvPG-like : NV2.22783	0	1.44807	0.365	0.037	0	cnidocyte.mature
NvMfap4-6 : NV2.8818	0	0.961875	0.25	0.003	0	cnidocyte.mature
NvvWFA-14 : NV2.11796	1.34282212860799e-143	0.479333	0.215	0.05	1.11454236674463e-140	cnidocyte.mature
NvCFP-6 : NV2.13919	1.94526961266146e-57	0.566919	0.284	0.141	1.61457377850901e-54	cnidocyte.mature
NvvWFA-14 : NV2.11796	3.05187614377714e-188	1.1127	0.473	0.051	2.53305719933502e-185	retractor muscle.MR.1
NvCol-7 : NV2.24375	7.08144545226183e-53	0.528386	0.232	0.039	5.87759972537732e-50	retractor muscle.MR.1
NvCol1c : NV2.12027	7.22835081894383e-49	0.559171	0.369	0.09	5.99953117972338e-46	retractor muscle.MR.1
NvCol2c : NV2.10959	2.70600199005106e-45	0.494491	0.336	0.08	2.24598165174238e-42	retractor muscle.MR.1
NvCol2b : NV2.12104	2.61647881422768e-33	0.291097	0.295	0.078	2.17167741580897e-30	retractor muscle.MR.1
NvThyr-3 : NV2.19319	1.14884586671513e-07	0.264758	0.253	0.135	9.53542069373554e-05	retractor muscle.MR.1
NvCol4 : NV2.21411	0	1.56119	0.854	0.059	0	all.gastrodermis.gastrula.1
NvLamA2 : NV2.15818	0	1.48393	0.776	0.03	0	all.gastrodermis.gastrula.1
NvLamA5 : NV2.17119	0	1.4704	0.782	0.018	0	all.gastrodermis.gastrula.1
NvPolyEGF-10 : NV2.3706	0	1.39318	0.786	0.025	0	all.gastrodermis.gastrula.1
NvSushi-4 : NV2.24979	0	0.918146	0.658	0.031	0	all.gastrodermis.gastrula.1
NvLamG : NV2.25737	0	0.909133	0.698	0.022	0	all.gastrodermis.gastrula.1
NvLamB1-1 : NV2.1719	0	0.416908	0.391	0.009	0	all.gastrodermis.gastrula.1
NvPolyEGF-Disc-3 : NV2.13422	0	0.41257	0.44	0.011	0	all.gastrodermis.gastrula.1
NvDSLvWFA : NV2.9243	0	0.350148	0.349	0.01	0	all.gastrodermis.gastrula.1
NvSushi-2 : NV2.25727	0	0.305838	0.376	0.006	0	all.gastrodermis.gastrula.1
NvMfap1 : NV2.13515	3.07468002646416e-168	0.391722	0.617	0.148	2.55198442196525e-165	all.gastrodermis.gastrula.1
NvvWFA-17 : NV2.19051	1.96462016828556e-161	0.387204	0.636	0.153	1.63063473967702e-158	all.gastrodermis.gastrula.1
NvCol4 : NV2.21411	0	1.38274	0.911	0.059	0	all.gastrodermis.gastrula.3
NvPolyEGF-10 : NV2.3706	0	0.990113	0.815	0.025	0	all.gastrodermis.gastrula.3
NvLamA2 : NV2.15818	0	0.725588	0.699	0.03	0	all.gastrodermis.gastrula.3
NvPolyEGF-Disc-3 : NV2.13422	0	0.594564	0.599	0.01	0	all.gastrodermis.gastrula.3
NvSushi-4 : NV2.24979	0	0.518434	0.597	0.031	0	all.gastrodermis.gastrula.3
NvLamA5 : NV2.17119	0	0.494977	0.512	0.019	0	all.gastrodermis.gastrula.3
NvLamG : NV2.25737	0	0.422434	0.503	0.023	0	all.gastrodermis.gastrula.3
NvDSLvWFA : NV2.9243	0	0.371171	0.325	0.01	0	all.gastrodermis.gastrula.3
NvSPARC : NV2.21613	0	0.309295	0.476	0.022	0	all.gastrodermis.gastrula.3
NvCFP-15 : NV2.25346	0	0.277934	0.463	0.026	0	all.gastrodermis.gastrula.3
NvLamB1-1 : NV2.1719	0	0.27232	0.321	0.009	0	all.gastrodermis.gastrula.3
NvCFP-13 : NV2.23447	1.97860146599023e-302	0.836689	0.635	0.105	1.64223921677189e-299	all.gastrodermis.gastrula.3
NvSushi-6 : NV2.24371	1.05187208148958e-296	0.313997	0.622	0.096	8.73053827636353e-294	all.gastrodermis.gastrula.3
NvTSPEAR : NV2.8096	2.07142348760151e-190	0.299855	0.471	0.081	1.71928149470925e-187	all.gastrodermis.gastrula.3
NvCol4 : NV2.21411	5.72361158108038e-156	1.57694	0.227	0.061	4.75059761229671e-153	all.gastrodermis.early.1
NvCol1c : NV2.12027	1.03953504189664e-105	1.54563	0.246	0.088	8.62814084774208e-103	all.gastrodermis.early.1
NvCol2c : NV2.10959	7.78992819234426e-98	1.48687	0.223	0.078	6.46564039964574e-95	all.gastrodermis.early.1
NvCol2b : NV2.12104	9.21471790983531e-84	1.47854	0.208	0.076	7.64821586516331e-81	all.gastrodermis.early.1
NvCol4 : NV2.21411	0	1.32059	0.725	0.056	0	all.gastrodermis.early.2
NvCol2c : NV2.10959	0	1.1573	0.601	0.074	0	all.gastrodermis.early.2
NvCol1c : NV2.12027	0	1.09887	0.677	0.083	0	all.gastrodermis.early.2
NvCol2b : NV2.12104	0	0.937592	0.525	0.073	0	all.gastrodermis.early.2
NvTGFbIP-2 : NV2.2361	0	0.749832	0.538	0.038	0	all.gastrodermis.early.2
NvLamA2 : NV2.15818	0	0.521357	0.413	0.03	0	all.gastrodermis.early.2
NvThyr-3 : NV2.19319	0	0.508993	0.629	0.129	0	all.gastrodermis.early.2
NvCol1b : NV2.11872	0	0.472616	0.344	0.026	0	all.gastrodermis.early.2
NvLamG : NV2.25737	0	0.464462	0.425	0.021	0	all.gastrodermis.early.2
NvCol1a : NV2.24535	0	0.427179	0.313	0.033	0	all.gastrodermis.early.2
NvPolyEGF-10 : NV2.3706	0	0.40762	0.427	0.025	0	all.gastrodermis.early.2
NvSPARC : NV2.21613	0	0.360444	0.413	0.02	0	all.gastrodermis.early.2
NvNetr : NV2.7734	2.80720684614363e-306	0.262389	0.208	0.022	2.32998168229921e-303	all.gastrodermis.early.2
NvTSPEAR : NV2.8096	3.50616188271961e-264	0.353724	0.393	0.08	2.91011436265727e-261	all.gastrodermis.early.2
NvCFP-13 : NV2.23447	7.87341793785772e-244	0.251444	0.448	0.104	6.5349368884219e-241	all.gastrodermis.early.2
NvCol4b : NV2.21409	6.599358139203e-229	0.526926	0.552	0.159	5.47746725553849e-226	all.gastrodermis.early.2
NvCol-7 : NV2.24375	2.03794735583955e-194	0.42245	0.224	0.037	1.69149630534683e-191	all.gastrodermis.early.2
NvCol1c : NV2.12027	0	2.36203	0.438	0.085	0	all.gastrodermis.CM
NvCol2b : NV2.12104	0	2.31215	0.412	0.073	0	all.gastrodermis.CM
NvCol2c : NV2.10959	0	2.30876	0.399	0.076	0	all.gastrodermis.CM
NvvWFA-14 : NV2.11796	2.61002608341503e-281	1.44414	0.269	0.049	2.16632164923448e-278	all.gastrodermis.CM
NvCol-7 : NV2.24375	1.08880046437297e-207	1.44488	0.203	0.037	9.03704385429564e-205	all.gastrodermis.CM
NvThyr-3 : NV2.19319	5.6577333806248e-89	1.36906	0.303	0.133	4.69591870591858e-86	all.gastrodermis.CM
NvCol1c : NV2.12027	0	2.10529	0.783	0.085	0	all.gastrodermis.MR/PM
NvCol2b : NV2.12104	0	2.05108	0.754	0.073	0	all.gastrodermis.MR/PM
NvCol2c : NV2.10959	0	1.97446	0.754	0.075	0	all.gastrodermis.MR/PM
NvvWFA-14 : NV2.11796	0	1.71695	0.609	0.048	0	all.gastrodermis.MR/PM
NvCol-7 : NV2.24375	0	1.24097	0.443	0.036	0	all.gastrodermis.MR/PM
NvCol1b : NV2.11872	0	1.17164	0.37	0.027	0	all.gastrodermis.MR/PM
NvCol4 : NV2.21411	0	1.12086	0.454	0.061	0	all.gastrodermis.MR/PM
NvEmilin1 : NV2.10668	0	0.828605	0.261	0.01	0	all.gastrodermis.MR/PM
NvCol1a : NV2.24535	0	0.813512	0.339	0.034	0	all.gastrodermis.MR/PM
NvCFP-15 : NV2.25346	3.30261653832849e-203	0.58138	0.219	0.027	2.74117172681265e-200	all.gastrodermis.MR/PM
NvThyr-3 : NV2.19319	2.07527594061541e-194	0.984516	0.514	0.132	1.72247903071079e-191	all.gastrodermis.MR/PM
NvTGFbIP-2 : NV2.2361	1.64795524236477e-136	0.496779	0.239	0.043	1.36780285116276e-133	all.gastrodermis.MR/PM
NvSushi-4 : NV2.24979	2.62112798964229e-136	0.49841	0.204	0.033	2.1755362314031e-133	all.gastrodermis.MR/PM
NvSushi-6 : NV2.24371	7.67259332136095e-89	0.484798	0.314	0.097	6.36825245672959e-86	all.gastrodermis.MR/PM
NvCol2b : NV2.12104	0	2.1163	0.585	0.07	0	all.gastrodermis.gastrodermis
NvCol1c : NV2.12027	0	2.06414	0.593	0.082	0	all.gastrodermis.gastrodermis
NvCol2c : NV2.10959	0	2.01496	0.583	0.073	0	all.gastrodermis.gastrodermis
NvvWFA-13 : NV2.10983	0	1.70484	0.385	0.015	0	all.gastrodermis.gastrodermis
NvThyr-3 : NV2.19319	0	1.5099	0.597	0.128	0	all.gastrodermis.gastrodermis
NvvWFA-14 : NV2.11796	0	1.39821	0.51	0.045	0	all.gastrodermis.gastrodermis
NvCol-7 : NV2.24375	0	1.30107	0.347	0.034	0	all.gastrodermis.gastrodermis
NvCol1a : NV2.24535	0	1.2253	0.322	0.032	0	all.gastrodermis.gastrodermis
NvTGFbIP-2 : NV2.2361	0	1.16532	0.366	0.039	0	all.gastrodermis.gastrodermis
NvCol1b : NV2.11872	0	1.06094	0.284	0.025	0	all.gastrodermis.gastrodermis
NvSushi-4 : NV2.24979	0	1.01426	0.31	0.03	0	all.gastrodermis.gastrodermis
NvCFP-15 : NV2.25346	0	1.01206	0.326	0.024	0	all.gastrodermis.gastrodermis
NvSAMEGF : NV2.2046	0	0.974841	0.236	0.021	0	all.gastrodermis.gastrodermis
NvCol4 : NV2.21411	0	0.898172	0.348	0.059	0	all.gastrodermis.gastrodermis
NvCFP-13 : NV2.23447	3.83132938730084e-177	1.01058	0.332	0.105	3.1800033914597e-174	all.gastrodermis.gastrodermis
NvSushi-6 : NV2.24371	2.57896698973044e-45	0.305612	0.207	0.097	2.14054260147626e-42	all.gastrodermis.gastrodermis
NvCol4b : NV2.21409	1.04760933681968e-08	0.293409	0.212	0.163	8.69515749560338e-06	all.gastrodermis.gastrodermis
NvCol1c : NV2.12027	0	2.17419	0.647	0.082	0	all.gastrodermis.pharyngeal
NvCol2b : NV2.12104	0	2.13087	0.592	0.071	0	all.gastrodermis.pharyngeal
NvCol2c : NV2.10959	0	2.11839	0.604	0.073	0	all.gastrodermis.pharyngeal
NvThyr-3 : NV2.19319	0	1.51892	0.563	0.129	0	all.gastrodermis.pharyngeal
NvCol4 : NV2.21411	0	1.34823	0.37	0.059	0	all.gastrodermis.pharyngeal
NvCol-7 : NV2.24375	0	1.07211	0.288	0.036	0	all.gastrodermis.pharyngeal
NvvWFA-14 : NV2.11796	0	0.936618	0.303	0.049	0	all.gastrodermis.pharyngeal
NvCol1a : NV2.24535	0	0.90153	0.257	0.033	0	all.gastrodermis.pharyngeal
NvTGFbIP-2 : NV2.2361	0	0.876896	0.288	0.041	0	all.gastrodermis.pharyngeal
NvSAMEGF : NV2.2046	0	0.846621	0.25	0.021	0	all.gastrodermis.pharyngeal
NvCol1b : NV2.11872	0	0.837009	0.218	0.027	0	all.gastrodermis.pharyngeal
NvCFP-15 : NV2.25346	0	0.673625	0.221	0.026	0	all.gastrodermis.pharyngeal
NvSushi-6 : NV2.24371	4.03548760936313e-104	0.479519	0.271	0.096	3.3494547157714e-101	all.gastrodermis.pharyngeal
NvCol2c : NV2.10959	0	1.67642	0.645	0.078	0	all.gastrodermis.ImM
NvvWFA-19 : NV2.20559	0	1.53535	0.272	0.007	0	all.gastrodermis.ImM
NvTGFbIP-1 : NV2.3437	0	1.21481	0.388	0.003	0	all.gastrodermis.ImM
NvCol1c : NV2.12027	3.52335127438659e-301	1.91344	0.663	0.088	2.92438155774087e-298	all.gastrodermis.ImM
NvCol2b : NV2.12104	1.41496437934763e-274	1.67301	0.597	0.076	1.17442043485853e-271	all.gastrodermis.ImM
NvCol1a : NV2.24535	3.03756910386822e-152	0.858539	0.304	0.035	2.52118235621062e-149	all.gastrodermis.ImM
NvCol4 : NV2.21411	4.4489410150696e-98	0.745214	0.346	0.063	3.69262104250776e-95	all.gastrodermis.ImM
NvSushi-4 : NV2.24979	1.83086215875066e-73	0.844355	0.212	0.033	1.51961559176305e-70	all.gastrodermis.ImM
NvCol-7 : NV2.24375	1.08837336562142e-71	0.716792	0.23	0.039	9.03349893465777e-69	all.gastrodermis.ImM
NvThyr-3 : NV2.19319	5.28658649521555e-57	0.964243	0.424	0.134	4.3878667910289e-54	all.gastrodermis.ImM
NvvWFA-14 : NV2.11796	7.13692763149583e-51	0.522607	0.236	0.052	5.92364993414154e-48	all.gastrodermis.ImM
NvCFP-13 : NV2.23447	2.47363060541267e-18	0.829953	0.242	0.108	2.05311340249252e-15	all.gastrodermis.ImM
NvCol4b : NV2.21409	2.75793537070279e-05	0.369285	0.236	0.163	0.0228909	all.gastrodermis.ImM
NvThyr-3 : NV2.19319	0	2.28795	0.684	0.131	0	all.gastrodermis.non-muscle
NvTGFbIP-2 : NV2.2361	0	1.34992	0.379	0.042	0	all.gastrodermis.non-muscle
NvSAMEGF : NV2.2046	0	1.34195	0.338	0.022	0	all.gastrodermis.non-muscle
NvSushi-4 : NV2.24979	0	1.101	0.307	0.032	0	all.gastrodermis.non-muscle
NvCol1c : NV2.12027	2.28227225833438e-176	1.52686	0.402	0.088	1.89428597441754e-173	all.gastrodermis.non-muscle
NvCol2c : NV2.10959	5.02343415820311e-155	1.28997	0.358	0.078	4.16945035130858e-152	all.gastrodermis.non-muscle
NvCol2b : NV2.12104	6.93963430796941e-149	1.35373	0.346	0.076	5.75989647561461e-146	all.gastrodermis.non-muscle
NvvWFD-1 : NV2.9287	3.55715966738148e-133	0.849532	0.222	0.039	2.95244252392663e-130	all.gastrodermis.non-muscle
NvCol4 : NV2.21411	1.08398864632301e-64	0.569109	0.222	0.063	8.997105764481e-62	all.gastrodermis.non-muscle
NvCFP-13 : NV2.23447	5.91491530592615e-59	0.927177	0.284	0.107	4.90937970391871e-56	all.gastrodermis.non-muscle
NvCol4b : NV2.21409	4.49898536936203e-08	0.541805	0.225	0.163	3.73415785657048e-05	all.gastrodermis.non-muscle
NvSushi-4 : NV2.24979	0	1.73172	0.421	0.033	0	all.gastrodermis.mesentery
NvTGFbIP-2 : NV2.2361	9.40524884294443e-292	1.40806	0.466	0.043	7.80635653964388e-289	all.gastrodermis.mesentery
NvThyr-3 : NV2.19319	2.56227840293099e-186	2.0065	0.657	0.133	2.12669107443272e-183	all.gastrodermis.mesentery
NvSAMEGF : NV2.2046	2.92922790433461e-105	0.896967	0.217	0.024	2.43125916059773e-102	all.gastrodermis.mesentery
NvCFP-13 : NV2.23447	3.97722760331012e-97	1.55301	0.447	0.107	3.3010989107474e-94	all.gastrodermis.mesentery
NvCol1c : NV2.12027	9.3303046916889e-37	0.979518	0.298	0.09	7.74415289410179e-34	all.gastrodermis.mesentery
NvCol2c : NV2.10959	2.35256685101923e-25	0.70285	0.243	0.08	1.95263048634596e-22	all.gastrodermis.mesentery
NvCol4b : NV2.21409	2.20248542964715e-19	0.830753	0.33	0.163	1.82806290660713e-16	all.gastrodermis.mesentery
NvCol2b : NV2.12104	3.44206121388199e-18	0.615746	0.214	0.078	2.85691080752205e-15	all.gastrodermis.mesentery
NvSAMEGF : NV2.2046	4.83355640585825e-211	1.66537	0.395	0.024	4.01185181686234e-208	all.gastrodermis.neuron
NvTGFbIP-2 : NV2.2361	3.39604626532586e-46	0.941229	0.269	0.044	2.81871840022047e-43	all.gastrodermis.neuron
NvCol2b : NV2.12104	1.84840325798767e-45	1.25531	0.371	0.078	1.53417470412977e-42	all.gastrodermis.neuron
NvCFP-15 : NV2.25346	1.39802303150856e-42	0.54146	0.204	0.028	1.16035911615211e-39	all.gastrodermis.neuron
NvCol2c : NV2.10959	6.95255716466595e-42	1.29991	0.365	0.08	5.77062244667274e-39	all.gastrodermis.neuron
NvThyr-3 : NV2.19319	7.37802215417702e-42	1.22696	0.479	0.135	6.12375838796693e-39	all.gastrodermis.neuron
NvCol1c : NV2.12027	4.4750085056983e-38	1.43899	0.371	0.09	3.71425705972959e-35	all.gastrodermis.neuron
NvvWFA-14 : NV2.11796	7.20972926639255e-35	0.777638	0.263	0.052	5.98407529110581e-32	all.gastrodermis.neuron
NvTSP-1 : NV2.23884	1.44053479938104e-190	1.62995	0.366	0.018	1.19564388348626e-187	all.gastrodermis.immune
NvTSP-2 : NV2.23886	1.40969206363014e-63	1.27552	0.237	0.022	1.17004441281302e-60	all.gastrodermis.immune
NvSushi-4 : NV2.24979	8.35902399339809e-28	0.767273	0.206	0.034	6.93798991452041e-25	all.gastrodermis.immune
NvCFP-13 : NV2.23447	3.02889923211248e-05	1.15506	0.206	0.108	0.0251399	all.gastrodermis.immune
NvCol1c : NV2.12027	0	2.21691	0.829	0.089	0	all.gastrodermis.gland
NvCol2c : NV2.10959	0	2.16458	0.805	0.079	0	all.gastrodermis.gland
NvCol2b : NV2.12104	0	2.0882	0.805	0.077	0	all.gastrodermis.gland
NvCol4 : NV2.21411	0	1.6311	0.712	0.062	0	all.gastrodermis.gland
NvvWFA-14 : NV2.11796	0	1.44891	0.732	0.051	0	all.gastrodermis.gland
NvCol1a : NV2.24535	0	1.27409	0.673	0.035	0	all.gastrodermis.gland
NvCol1b : NV2.11872	0	0.965424	0.522	0.028	0	all.gastrodermis.gland
NvLamG : NV2.25737	0	0.779949	0.444	0.025	0	all.gastrodermis.gland
NvCol-like-3 : NV2.21821	0	0.525786	0.385	0.006	0	all.gastrodermis.gland
NvvWFA-24 : NV2.24228	2.15854034445877e-304	0.301174	0.278	0.01	1.79158848590078e-301	all.gastrodermis.gland
NvCol-7 : NV2.24375	2.49737974045624e-300	0.980768	0.546	0.038	2.07282518457868e-297	all.gastrodermis.gland
NvCol6-like-3 : NV2.24229	1.25485647878475e-279	0.468948	0.249	0.009	1.04153087739134e-276	all.gastrodermis.gland
NvSPARC : NV2.21613	1.26429911268308e-268	0.511855	0.405	0.024	1.04936826352696e-265	all.gastrodermis.gland
NvTGFbIP-2 : NV2.2361	7.22597491196514e-262	0.935074	0.546	0.043	5.99755917693107e-259	all.gastrodermis.gland
NvArgn-1 : NV2.14093	1.50600688307536e-211	0.257487	0.239	0.011	1.24998571295255e-208	all.gastrodermis.gland
NvvWFA-WAP : NV2.11346	2.68873722541869e-210	0.273772	0.205	0.008	2.23165189709751e-207	all.gastrodermis.gland
NvSpongin-like-2 : NV2.7899	1.25280180591825e-205	0.336545	0.254	0.012	1.03982549891215e-202	all.gastrodermis.gland
NvLamA2 : NV2.15818	1.10284248565579e-177	0.692114	0.395	0.033	9.15359263094309e-175	all.gastrodermis.gland
NvNetr : NV2.7734	3.51832227242026e-153	0.333815	0.312	0.024	2.92020748610881e-150	all.gastrodermis.gland
NvLamA5 : NV2.17119	1.78474062397275e-136	0.407947	0.278	0.022	1.48133471789739e-133	all.gastrodermis.gland
NvSPARC-related : NV2.11433	2.05589936078766e-130	0.289108	0.205	0.012	1.70639646945375e-127	all.gastrodermis.gland
NvThyr-3 : NV2.19319	3.10455995082833e-113	0.893183	0.678	0.134	2.57678475918752e-110	all.gastrodermis.gland
NvFbln : NV2.3768	1.28640537069119e-105	0.388267	0.327	0.037	1.06771645767368e-102	all.gastrodermis.gland
NvCFP-15 : NV2.25346	3.82161219985482e-85	0.253594	0.259	0.028	3.1719381258795e-82	all.gastrodermis.gland
NvPolyEGF-10 : NV2.3706	4.55354890537691e-72	0.265388	0.244	0.029	3.77944559146283e-69	all.gastrodermis.gland
NvSushi-6 : NV2.24371	1.1311097644649e-56	0.306949	0.429	0.098	9.3882110450587e-54	all.gastrodermis.gland
NvCol5 : NV2.24536	5.04774971860404e-52	0.345489	0.293	0.053	4.18963226644136e-49	all.gastrodermis.gland
NvCol4b : NV2.21409	1.10905803169313e-44	0.85487	0.507	0.163	9.205181663053e-42	all.gastrodermis.gland
NvCFP-13 : NV2.23447	4.76096250513603e-19	0.355383	0.302	0.108	3.95159887926291e-16	all.gastrodermis.gland
NvvWFA-13 : NV2.10983	0	2.90764	0.737	0.02	0	all.gastrodermis.ciliated
NvvWFA-19 : NV2.20559	0	0.992089	0.301	0.008	0	all.gastrodermis.ciliated
NvvWFA-14 : NV2.11796	1.15499384424291e-307	2.26699	0.759	0.051	9.58644890721613e-305	all.gastrodermis.ciliated
NvCol2c : NV2.10959	3.4655507934911e-154	1.97669	0.699	0.08	2.87640715859761e-151	all.gastrodermis.ciliated
NvCol2b : NV2.12104	4.6214497115481e-149	2.03489	0.677	0.078	3.83580326058492e-146	all.gastrodermis.ciliated
NvCol-7 : NV2.24375	6.42250068504841e-102	1.37499	0.398	0.039	5.33067556859018e-99	all.gastrodermis.ciliated
NvCol1a : NV2.24535	5.87266503412741e-99	1.29723	0.376	0.036	4.87431197832575e-96	all.gastrodermis.ciliated
NvCol1c : NV2.12027	8.01609985727169e-88	1.80022	0.579	0.09	6.6533628815355e-85	all.gastrodermis.ciliated
NvCFP-15 : NV2.25346	1.35881176509403e-76	0.92481	0.293	0.028	1.12781376502805e-73	all.gastrodermis.ciliated
NvCol1b : NV2.11872	4.05287853230381e-65	0.985193	0.278	0.029	3.36388918181216e-62	all.gastrodermis.ciliated
NvThyr-3 : NV2.19319	5.18994366139586e-53	1.22427	0.571	0.135	4.30765323895856e-50	all.gastrodermis.ciliated
NvSushi-4 : NV2.24979	1.06685022334532e-48	0.697563	0.263	0.034	8.85485685376619e-46	all.gastrodermis.ciliated
NvCol4 : NV2.21411	1.44185488194232e-23	0.413304	0.278	0.064	1.19673955201213e-20	all.gastrodermis.ciliated
NvCFP-6 : NV2.13919	3.18376974611551e-22	0.287062	0.267	0.142	2.64252888927587e-19	all.ectoderm.apical organ
NvCol-like-5 : NV2.19798	0	0.31956	0.352	0.035	0	all.ectoderm.early.ect.1
NvTSPEAR : NV2.8096	2.62948693656657e-245	0.27664	0.356	0.079	2.18247415735025e-242	all.ectoderm.lip
NvCFP-1 : NV2.23465	0	2.58776	0.598	0.038	0	all.ectoderm.pharyng.
NvCFP-7 : NV2.13920	0	0.433717	0.208	0.047	0	all.ectoderm.epith.2
NvCFP-6 : NV2.13919	5.36881396313807e-286	0.34884	0.261	0.128	4.4561155894046e-283	all.ectoderm.epith.2
NvCFP-7 : NV2.13920	6.7581201773374e-206	0.435579	0.206	0.06	5.60923974719004e-203	all.ectoderm.epith.3
NvCFP-6 : NV2.13919	2.319344665053e-96	0.411337	0.269	0.139	1.92505607199399e-93	all.ectoderm.epith.3
NvCFP-7 : NV2.13920	1.43286665675806e-137	0.534172	0.211	0.062	1.18927932510919e-134	all.ectoderm.epith.4
NvCFP-6 : NV2.13919	1.72315986449826e-21	0.345891	0.212	0.141	1.43022268753356e-18	all.ectoderm.epith.4
