## Supplementary material for "Molecular dynamics of the matrisome across sea anemone life history": Table S7

### Sheet: Larvae - PrimaryPolyp
Table S7. Quantitative mass spectrometry data of mesoglea samples from different life stages. Related to Fig. 4. Larvae vs. PrimaryPolyp
Up in Larvae								Up in PrimaryPolyp
protein_id	gene_id	new_manual_annotation	short_Name	Division manual	logFC	-log10(pvalue)		protein_id	gene_id	new_manual_annotation	short_Name	Division manual	logFC	-log10(pvalue)
NV2t000914001.1	NV2.914	Vitellogenin-1	NvVgt-1	Matrisome associated	1.12741	3.00093		NV2t011420001.1	NV2.11420	Collagen XVIII-like	NvCol18	Core matrisome	1.00158	2.72055
NV2t002433001.1	NV2.2433	Astacin metalloprotease-9	NvAstacin-9	Matrisome associated	1.41136	3.86284		NV2t004033001.1	NV2.4033	Alpha-N-acetylglucosaminidase	NvNaglu	Matrisome associated	1.03409	3.58317
NV2t003648001.1	NV2.3648	Coagulation factor-like-5	NvCoag-like 5	Matrisome associated	2.64923	4.52562		NV2t014904001.1	NV2.14904	Perlecan-like heparan sulfate proteoglycan core protein	NvPlc-like	Core matrisome	1.05387	2.21477
NV2t001922001.1	NV2.1922	Vitellogenin-2	NvVgt-2	Matrisome associated	6.46731	4.66729		NV2t003560001.1	NV2.3560	Polydom3	NvPolydom3	Core matrisome	1.05579	2.95835
								NV2t005224001.1	NV2.5224	Cubilin-like-5	NvCub-5	Other	1.08251	3.73496
								NV2t021687001.1	NV2.21687	Astacin Metalloprotease-12	NvAstacin-12	Matrisome associated	1.10992	3.01172
								NV2t017332002.1	NV2.17332	Astacin metalloprotease-26	NvAstacin-26	Matrisome associated	1.13677	2.66289
								NV2t001288001.1	NV2.1288	Suppressor of lurcher protein-like-3	NvSOL-like-3	Other	1.15571	2.84837
								NV2t021283001.1	NV2.21283	CUB and zona pellucida like domains-1	NvCUB-ZP-1	Matrisome associated	1.17845	3.54056
								NV2t005917001.1	NV2.5917	Fibropellin-like-5	NvFp-like-5	Core matrisome	1.19412	2.35746
								NV2t005918002.1	NV2.5918	Fibropellin-like-6	NvFp-like-6	Core matrisome	1.20465	3.40651
								NV2t014040001.1	NV2.14040	Thyroglobin repeat protein-2	NvThyr-2	Core matrisome	1.2195	3.2389
								NV2t004625001.1	NV2.4625	Copine-2	NvCpne-2	Other	1.2397	3.24085
								NV2t021636001.1	NV2.21636	ADAMTS metalloprotease-12	NvADAMTS-12	Matrisome associated	1.27168	2.89498
								NV2t012165001.1	NV2.12165	Macrophage mannose receptor-like-1	NvMmanR-1	Other	1.31245	3.27109
								NV2t017964001.1	NV2.17964	TIMP metalloprotease inhibitor-3	NvTIMP-3	Matrisome associated	1.31312	3.59172
								NV2t014543001.1	NV2.14543	Snaclec-like-4	NvSnaclec-like-4	Matrisome associated	1.31974	1.95006
								NV2t023484001.1	NV2.23484	MAM and CUB domain-containing protein	NvMAMCUB	Other	1.33093	3.42342
								NV2t016117001.1	NV2.16117	Voltage-dependent calcium channel subuni alpha-2/delta-1-related	NvVgccA2-1	Other	1.36871	3.91236
								NV2t000361004.1	NV2.361	IgCAM-like receptor protein-1	NvIgCam-1	Other	1.37643	3.80767
								NV2t000581002.1	NV2.581	Coagulation factor-related-2	NvCoag-related 2	Matrisome associated	1.4047	3.40922
								NV2t011632001.1	NV2.11632	WAP, Ig-like and Zona pellucida domain-containing receptor protein-2	NvWAPIgZP-2	Other	1.40616	4.08871
								NV2t013120001.1	NV2.13120	M28 Family Metalloprotease	NvM28MMP	Matrisome associated	1.40656	3.25467
								NV2t011419002.1	NV2.11419	Trimeric LpxA-like domain-containing collagen	NvLpxACol	Core matrisome	1.40869	3.83158
								NV2t011326001.1	NV2.11326	Neurexin	NvNrxn	Other	1.41467	3.09281
								NV2t022840001.1	NV2.22840	Laminin subunit alpha-1-like	NvLamA1-like	Core matrisome	1.4163	4.20196
								NV2t012902001.1	NV2.12902	Mucin-like-8	NvMuc-like-8	Matrisome associated	1.42752	4.10871
								NV2t005824001.1	NV2.5824	Zona pellucida sperm-binding protein-like-1	NvZP-1	Other	1.42982	3.79778
								NV2t009601001.1	NV2.9601	Neurexin-like-4	NvNrxn-like-4	Other	1.43422	4.57525
								NV2t020322001.1	NV2.20322	Nematocyst expressed protein 8-like	NvNep8	Other	1.45907	3.22802
								NV2t009856002.1	NV2.9856	vWFA domain-containing protein-11	NvvWFA-11	Core matrisome	1.46043	3.82939
								NV2t004066002.1	NV2.4066	Thyroglobin, TSP1 and EGF-like domain repeat protein	NvThyr-TSP-EGF	Other	1.48462	4.76213
								NV2t003067003.1	NV2.3067	CUB domain containing protein-5	NvCUB-misc-5	Matrisome associated	1.48492	4.91014
								NV2t012863002.1	NV2.12863	Sushi, EGF and ZP domain-containing receptor protein-1	NvSushiEGFZP-1	Other	1.5034	2.74527
								NV2t019319002.1	NV2.19319	Thyroglobin repeat protein-3	NvThyr-3	Core matrisome	1.52694	5.02726
								NV2t013340001.1	NV2.13340	Polydom-like-4	NvPolydom-like-4	Core matrisome	1.53451	3.63035
								NV2t015819001.1	NV2.15819	Laminin subunit alpha-like	NvLamA-like	Core matrisome	1.57589	2.82412
								NV2t000807001.1	NV2.807	Matrix Metalloprotease-3	NvMMP-3	Matrisome associated	1.58794	4.81637
								NV2t001116001.1	NV2.1116	Discoidin and Ig domain-containing protein	NvDisc-Ig	Core matrisome	1.59735	4.64375
								NV2t003792001.1	NV2.3792	Polydom1	NvPolydom1	Core matrisome	1.61082	4.08027
								NV2t003169001.1	NV2.3169	Suppressor of lurcher protein-like-6	NvSOL-like-6	Other	1.6159	5.12008
								NV2t003300001.1	NV2.3300	Polydom2	NvPolydom2	Core matrisome	1.63764	4.16948
								NV2t018585001.1	NV2.18585	CTLD protein-8	NvCTLD-8	Matrisome associated	1.65315	3.84506
								NV2t018428001.1	NV2.18428	Matrilin-like-7	NvMatn-7	Core matrisome	1.66431	3.87323
								NV2t021409001.1	NV2.21409	Collagen type IVb	NvCol4b	Core matrisome	1.67494	3.32551
								NV2t012172001.1	NV2.12172	Macrophage mannose receptor-like-3	NvMmanR-3	Other	1.72432	5.64811
								NV2t003561001.1	NV2.3561	Polydom-like-1	NvPolydom-like-1	Core matrisome	1.7375	4.42518
								NV2t005698001.1	NV2.5698	Meprin-like Astacin metalloprotease-10	NvMep-10	Matrisome associated	1.75744	4.2664
								NV2t010388002.1	NV2.10388	NOWA-3	NvNOWA-3	Matrisome associated	1.77941	4.59589
								NV2t018104001.1	NV2.18104	Astacin metalloprotease-28	NvAstacin-28	Matrisome associated	1.79324	3.50997
								NV2t013183001.1	NV2.13183	Cubilin-like-6	NvCub-6	Other	1.80631	3.87253
								NV2t006768001.1	NV2.6768	ROR2-like	NvROR2-like	Other	1.863	5.41537
								NV2t002229001.1	NV2.2229	NvHedgeling	NvHedgeling	Other	1.86899	4.88306
								NV2t010392003.1	NV2.10392	NOWA-2	NvNOWA-2	Matrisome associated	1.89444	3.58213
								NV2t021285001.1	NV2.21285	CUB and zona pellucida like domains-2	NvCUB-ZP-2	Matrisome associated	1.91698	3.73584
								NV2t008406003.1	NV2.8406	Anthrax toxin receptor 1-like-3	NvAntxR-3	Other	1.985	2.6591
								NV2t021576001.1	NV2.21576	vWFA and WSC domain-containing protein	NvvWFA-WSC	Core matrisome	2.01536	4.92878
								NV2t008980001.1	NV2.8980	Anthrax toxin receptor 1-like-4	NvAntxR-4	Other	2.02119	3.66993
								NV2t015818001.1	NV2.15818	laminin subunit alpha-2	NvLamA2	Core matrisome	2.02798	3.21974
								NV2t014005001.1	NV2.14005	vWFA domain-containing TSR protein	NvvWFA-TSR	Core matrisome	2.05331	5.34813
								NV2t021577002.1	NV2.21577	vWFA and Ig domain-containing protein	NvvWFAIg	Matrisome associated	2.06809	4.52206
								NV2t005196003.1	NV2.5196	Nematogalectin-3	NvNgalectin-3	Matrisome associated	2.11283	4.12164
								NV2t012171001.1	NV2.12171	Discoidin and SEA domain-containing protein	NvDisc-SEA	Core matrisome	2.12088	5.80114
								NV2t014958001.1	NV2.14958	Deleted in malignant brain tumors 1 protein-like-1	NvDMBT-1	Core matrisome	2.16607	5.496
								NV2t006021001.1	NV2.6021	Crumbs-like-2	NvCrumbs-like-2	Other	2.21626	4.54933
								NV2t012864001.1	NV2.12864	Sushi, EGF and ZP domain-containing receptor protein-2	NvSushiEGFZP-2	Other	2.24653	3.65552
								NV2t017421001.1	NV2.17421	Properdin-like-11	NvCFP-11	Core matrisome	2.28804	4.04003
								NV2t005822001.1	NV2.5822	TGF-beta receptor type III-like	NvTGFbR	Other	2.30461	4.60387
								NV2t002824002.1	NV2.2824	Polydom-like-3	NvPolydom-like-3	Core matrisome	2.30573	5.91839
								NV2t002755001.1	NV2.2755	Polydom-like-2	NvPolydom-like-2	Core matrisome	2.33813	5.13519
								NV2t017270001.1	NV2.17270	EGF, Sushi and Ig domain-containing protein	NvPolyEGF-Sushi-Ig	Core matrisome	2.36506	5.91802
								NV2t001719001.1	NV2.1719	Laminin subunit beta-1-1	NvLamB1-1	Core matrisome	2.38649	3.43985
								NV2t015872001.1	NV2.15872	NOWA-1	NvNOWA-1	Matrisome associated	2.4577	5.21401
								NV2t023594001.1	NV2.23594	Protocadherin Fat 4-like-3	NvFATPCad4-like-3	Other	2.51838	5.24887
								NV2t021924001.1	NV2.21924	NCAM-6	NvNCAM-6	Other	2.54788	6.09587
								NV2t014919002.1	NV2.14919	TLDc domain-containing TSP1 repeat protein (TSR)	NvTSR	Core matrisome	2.54995	4.20287
								NV2t008635001.1	NV2.8635	vWFA domain repeat protein	NvPolyvWFA	Core matrisome	2.56662	6.12144
								NV2t023593001.1	NV2.23593	Protocadherin Fat 4-like-2	NvFATPCad4-like-2	Other	2.60336	6.92394
								NV2t011255001.1	NV2.11255	Polydom-related	NvPolydom-related	Core matrisome	2.66573	3.18738
								NV2t012484002.1	NV2.12484	Kielin/Chordin-like -2	NvKcp-like-2	Matrisome associated	2.69954	4.81348
								NV2t016035001.1	NV2.16035	Meprin-like Astacin metalloprotease-16	NvMep-16	Matrisome associated	2.70196	4.37667
								NV2t008769001.1	NV2.8769	Anthrax toxin receptor 1-like-2	NvAntxR-2	Other	2.72212	4.06587
								NV2t002780001.1	NV2.2780	TSR domain-containing protein-2	NvTSR-2	Core matrisome	2.75773	6.37579
								NV2t023165001.1	NV2.23165	Collectin	NvCollectin	Matrisome associated	2.818	6.47603
								NV2t001610003.1	NV2.1610	Coadhesin-like-2	NvCAdh-like 2	Other	2.85805	5.6786
								NV2t008768001.1	NV2.8768	Collagen-like-9	NvCol-like-9	Core matrisome	2.87225	4.51768
								NV2t021578001.1	NV2.21578	vWFA domain-containing protein-21	NvvWFA-21	Core matrisome	2.97623	4.08883
								NV2t016479001.1	NV2.16479	Coadhesin-like-3	NvCAdh-like 3	Other	3.09169	5.14334
								NV2t014399001.1	NV2.14399	MAM and Fibronectin type II domain-containing protein	NvMAMFnt	Other	3.3583	7.13981
								NV2t017536001.1	NV2.17536	ADAMTS metalloprotease-9	NvADAMTS-9	Matrisome associated	3.62448	7.0739
								NV2t014862004.1	NV2.14862	Meprin-like Astacin metalloprotease-13	NvMep-13	Matrisome associated	3.6398	5.855
								NV2t011903001.1	NV2.11903	Crumbs-like-5	NvCrumbs-like-5	Other	3.73362	6.31654
								NV2t014921001.1	NV2.14921	TLDc domain-containing protein-4	NvTLDcP-4	Other	4.02665	5.88316
								NV2t000650001.1	NV2.650	Secreted integrin-N-related protein	NvSIntN	Other	4.60594	5.41125

### Sheet: PrimaryPolyp - Adult
Table S7. Quantitative mass spectrometry data of mesoglea samples from different life stages. Related to Fig. 4. PrimaryPolyp vs. Adult
Up in PrimaryPolyp								Up in Adults
protein_id	gene_id	new_manual_annotation	short_Name	Division manual	logFC	-log10(pvalue)		protein_id	gene_id	new_manual_annotation	short_Name	Division manual	logFC	-log10(pvalue)
NV2t005910001.1	NV2.5910	Delta and Notch-like epidermal growth factor-related receptor-1	NvDllR-1	Matrisome associated	1.0054	3.28017		NV2t013847001.1	NV2.13847	Snaclec-like-3	NvSnaclec-like-3	Matrisome associated	1.0103	2.99385
NV2t012147001.1	NV2.12147	Vitellogenin receptor-like-1	NvVgtR-like-1	Other	1.04384	2.2618		NV2t017065001.1	NV2.17065	Ig and Sushi domain-containing protein	NvIgSushi	Other	1.01037	3.10606
NV2t022495007.1	NV2.22495	NCAM-related-1	NvNCAM-related-1	Other	1.0803	2.8415		NV2t002433001.1	NV2.2433	Astacin metalloprotease-9	NvAstacin-9	Matrisome associated	1.01868	2.93289
NV2t018651001.1	NV2.18651	Heparanase-2	NvHspe-2	Matrisome associated	1.0952	2.13326		NV2t014828001.1	NV2.14828	Astacin-like metalloprotease-1	NvAstacin-like-1	Matrisome associated	1.02407	2.43671
NV2t006768001.1	NV2.6768	ROR2-like	NvROR2-like	Other	1.16302	3.92781		NV2t011419002.1	NV2.11419	Trimeric LpxA-like domain-containing collagen	NvLpxACol	Core matrisome	1.04145	2.96938
NV2t019165003.1	NV2.19165	Lysyl Oxidase-like	NvLox	Matrisome associated	1.17311	1.8728		NV2t002146001.1	NV2.2146	Heterokaryon incompatibility protein Het-C-like	NvHetC-like	Other	1.07561	3.0308
NV2t012165001.1	NV2.12165	Macrophage mannose receptor-like-1	NvMmanR-1	Other	1.19201	3.00473		NV2t019497002.1	NV2.19497	EGF-like repeat domain-9	NvPolyEGF-9	Core matrisome	1.08428	1.93157
NV2t005200001.1	NV2.5200	Nematogalectin-1	NvNgalectin-1	Matrisome associated	1.19211	1.80231		NV2t014907001.1	NV2.14907	Perlecan	NvPlc	Core matrisome	1.09234	2.96266
NV2t010392003.1	NV2.10392	NOWA-2	NvNOWA-2	Matrisome associated	1.2279	2.4152		NV2t003671001.1	NV2.3671	TIMP metalloprotease inhibitor-1	NvTIMP-1	Matrisome associated	1.10496	2.79135
NV2t022459002.1	NV2.22459	ADAMTS metalloprotease-1	NvADAMTS-1	Matrisome associated	1.27048	3.63929		NV2t014087001.1	NV2.14087	vWFA domain-containing protein-4	NvvWFA-4	Core matrisome	1.15716	2.51298
NV2t018428001.1	NV2.18428	Matrilin-like-7	NvMatn-7	Core matrisome	1.29558	3.14857		NV2t001994001.1	NV2.1994	von Willebrand factor A and cache domain-containing protein 1-3	NvvWFAc1-3	Other	1.1601	3.54805
NV2t011326001.1	NV2.11326	Neurexin	NvNrxn	Other	1.30435	2.87323		NV2t014089001.1	NV2.14089	Collagen 6-like-4, partial	NvCol6-like-4	Core matrisome	1.19279	2.68074
NV2t013183001.1	NV2.13183	Cubilin-like-6	NvCub-6	Other	1.30531	2.94477		NV2t008027002.1	NV2.8027	Astacin-like metalloprotease-2	NvAstacin-like-2	Matrisome associated	1.21229	2.77635
NV2t021902003.1	NV2.21902	NCAM-1-like	NvNCAM1-1	Other	1.32608	4.04126		NV2t022999001.1	NV2.22999	ADAMTS-like metalloprotease-20	NvADAMTS-20	Matrisome associated	1.24052	3.80167
NV2t013515001.1	NV2.13515	Microfibrillar-associated protein 1	NvMfap1	Core matrisome	1.32915	2.09137		NV2t000914001.1	NV2.914	Vitellogenin-1	NvVgt-1	Matrisome associated	1.27773	3.34895
NV2t003144001.1	NV2.3144	FAT atypical cadherin-like	NvFat-like	Other	1.3313	4.11827		NV2t007278001.1	NV2.7278	Spongin-like-1	NvSpongin-like-1	Core matrisome	1.2877	2.18485
NV2t000807001.1	NV2.807	Matrix Metalloprotease-3	NvMMP-3	Matrisome associated	1.35031	4.30616		NV2t003632001.1	NV2.3632	Trypsin Inhibitor-like	NvTryI-like	Matrisome associated	1.30289	1.61738
NV2t022291001.1	NV2.22291	Fibronectin type III domain containing 3B-like	NvFnt-3B-like	Other	1.38636	3.88521		NV2t007899001.1	NV2.7899	Spongin-like-2	NvSpongin-like-2	Core matrisome	1.3048	4.12933
NV2t012484002.1	NV2.12484	Kielin/Chordin-like -2	NvKcp-like-2	Matrisome associated	1.42831	2.92188		NV2t020474001.1	NV2.20474	Matrix Metalloprotease-2	NvMMP-2	Matrisome associated	1.31021	4.14558
NV2t018385002.1	NV2.18385	ADAM metalloprotease-4	NvADAM-4	Matrisome associated	1.48133	3.44916		NV2t023447001.1	NV2.23447	Properdin-like-13	NvCFP-13	Core matrisome	1.36533	4.11062
NV2t005698001.1	NV2.5698	Meprin-like Astacin metalloprotease-10	NvMep-10	Matrisome associated	1.49256	3.77038		NV2t016600001.1	NV2.16600	Somatomedin-B and thrombospondin type-1 domain-containing protein	NvSOM-TSR	Matrisome associated	1.38823	3.58641
NV2t021283001.1	NV2.21283	CUB and zona pellucida like domains-1	NvCUB-ZP-1	Matrisome associated	1.51106	4.28847		NV2t020475001.1	NV2.20475	Matrix metalloprotease-12	NvMMP-12	Matrisome associated	1.40987	3.92642
NV2t000021001.1	NV2.21	Ferric-chelate reductase 1-2	NvNADPH1-2	Matrisome associated	1.52392	3.76876		NV2t012174001.1	NV2.12174	Mucin-like-6	NvMuc-like-6	Matrisome associated	1.44076	3.77324
NV2t014418001.1	NV2.14418	Mega-Thrombospondin	NvMTSP	Core matrisome	1.53302	2.91488		NV2t020449001.1	NV2.20449	Periostin	NvPostn	Core matrisome	1.46301	3.80369
NV2t001116001.1	NV2.1116	Discoidin and Ig domain-containing protein	NvDisc-Ig	Core matrisome	1.55464	4.55822		NV2t012183001.1	NV2.12183	Uromodulin-like-1	NvUru-like-1	Other	1.54109	4.16232
NV2t012172001.1	NV2.12172	Macrophage mannose receptor-like-3	NvMmanR-3	Other	1.57656	5.35466		NV2t014092001.1	NV2.14092	vWFA, Gon and Kazal domain-containing protein	NvnWFAGonKz	Matrisome associated	1.57187	3.39881
NV2t005822001.1	NV2.5822	TGF-beta receptor type III-like	NvTGFbR	Other	1.60462	3.50408		NV2t021103001.1	NV2.21103	Serine protease inhibitor-2	NvSerpin-like 2	Matrisome associated	1.65861	4.06673
NV2t004921001.1	NV2.4921	Cadherin-3	NvCDH-3	Other	1.6111	4.78519		NV2t007220001.1	NV2.7220	Semaphorin-like-1	NvSEMA-like-1	Matrisome associated	1.6589	4.79345
NV2t002896001.1	NV2.2896	Putative vacuolar protein sorting-associated protein TDA6-2	NvTDA6-2	Other	1.65717	2.79225		NV2t004041001.1	NV2.4041	Astacin Metalloprotease-11	NvAstacin-11	Matrisome associated	1.68261	3.49985
NV2t004625001.1	NV2.4625	Copine-2	NvCpne-2	Other	1.6585	4.09643		NV2t014093001.1	NV2.14093	Agrin-related-1	NvArgn-1	Core matrisome	1.74184	4.29542
NV2t019319002.1	NV2.19319	Thyroglobin repeat protein-3	NvThyr-3	Core matrisome	1.66372	5.30503		NV2t021872001.1	NV2.21872	Balbiani ring protein 3-like-1	NvBr3-like-1	Other	1.78279	4.58769
NV2t005196003.1	NV2.5196	Nematogalectin-3	NvNgalectin-3	Matrisome associated	1.76645	3.58541		NV2t003719001.1	NV2.3719	Veficolin-1-like 2	NvVef1-2	Other	1.79919	2.67531
NV2t010289001.1	NV2.10289	Annexin-3	NvAnnexin-3	Matrisome associated	1.81827	5.0551		NV2t014419001.1	NV2.14419	Thyroglobin repeat protein-1	NvThyr-1	Core matrisome	1.82713	4.48598
NV2t021687001.1	NV2.21687	Astacin Metalloprotease-12	NvAstacin-12	Matrisome associated	1.83812	4.50068		NV2t014046001.1	NV2.14046	vWFA and Thyroglobin Type-1 repeat protein	NvvThy	Other	1.83856	4.413
NV2t003169001.1	NV2.3169	Suppressor of lurcher protein-like-6	NvSOL-like-6	Other	1.90406	5.6555		NV2t010983001.1	NV2.10983	vWFA domain-containing protein-13	NvvWFA-13	Core matrisome	1.85845	4.37325
NV2t005917001.1	NV2.5917	Fibropellin-like-5	NvFp-like-5	Core matrisome	1.97261	3.7125		NV2t010668001.1	NV2.10668	Elastin microfibril interfacer 1	NvEmilin1	Core matrisome	1.88107	4.00754
NV2t003202001.1	NV2.3202	TSR domain-containing protein-3	NvTSR-3	Core matrisome	2.00018	4.62055		NV2t010250001.1	NV2.10250	Astacin metalloprotease-3	NvAstacin-3	Matrisome associated	1.88435	4.53002
NV2t016117001.1	NV2.16117	Voltage-dependent calcium channel subuni alpha-2/delta-1-related	NvVgccA2-1	Other	2.07638	5.22152		NV2t014070001.1	NV2.14070	Kazal-type serine protease inhibitor	NvKSI	Matrisome associated	1.91577	3.39364
NV2t008769001.1	NV2.8769	Anthrax toxin receptor 1-like-2	NvAntxR-2	Other	2.11215	3.31795		NV2t010038001.1	NV2.10038	Properdin-like-3	NvCFP-3	Core matrisome	1.9496	2.88772
NV2t000737001.1	NV2.737	TSR domain-containing protein-1	NvTSR-1	Core matrisome	2.13742	5.16204		NV2t003768001.1	NV2.3768	Fibulin	NvFbln	Core matrisome	1.96586	4.87316
NV2t013893002.1	NV2.13893	ADAM metalloprotease-3	NvADAM-3	Matrisome associated	2.14085	4.14565		NV2t017096001.1	NV2.17096	Ryncolin-like 1	NvRyn1	Other	2.05144	5.25429
NV2t009856002.1	NV2.9856	vWFA domain-containing protein-11	NvvWFA-11	Core matrisome	2.15107	5.03669		NV2t022057001.1	NV2.22057	Tumor necrosis factor	NvTNF	Matrisome associated	2.08672	5.67878
NV2t023484001.1	NV2.23484	MAM and CUB domain-containing protein	NvMAMCUB	Other	2.18883	4.94607		NV2t012181001.1	NV2.12181	EGF and Trimeric LpxA-like domain-containing protein	EGF-triLpxA	Core matrisome	2.11208	4.33605
NV2t005224001.1	NV2.5224	Cubilin-like-5	NvCub-5	Other	2.2009	5.98834		NV2t023229001.1	NV2.23229	Follistatin-like-2	NvFst-like 2	Matrisome associated	2.11609	5.39615
NV2t023165001.1	NV2.23165	Collectin	NvCollectin	Matrisome associated	2.20585	5.66199		NV2t000320001.1	NV2.320	Kunitz-type serine protease inhibitor-2	NvKusi-2	Matrisome associated	2.24005	4.83844
NV2t001171001.1	NV2.1171	L1CAM/Neuroglian-like-1	NvL1Cam-1	Other	2.28073	4.19634		NV2t006476001.1	NV2.6476	Insulin-like growth factor-binding protein and Kazal domain-containing protein	NvIGFKz	Matrisome associated	2.26323	3.98336
NV2t010225001.1	NV2.10225	Short TRP channel-like	NvTRP	Other	2.28405	5.39664		NV2t022932001.1	NV2.22932	Fibrillin-like-2	NvFbn-2	Core matrisome	2.32241	4.46226
NV2t014958001.1	NV2.14958	Deleted in malignant brain tumors 1 protein-like-1	NvDMBT-1	Core matrisome	2.31059	5.70821		NV2t022931001.1	NV2.22931	Fibrillin	NvFbn	Core matrisome	2.49118	5.45663
NV2t021636001.1	NV2.21636	ADAMTS metalloprotease-12	NvADAMTS-12	Matrisome associated	2.36954	4.73614		NV2t011069001.1	NV2.11069	Zona pellucida sperm-binding protein-like-2	NvZP-2	Other	2.59221	5.67877
NV2t014919002.1	NV2.14919	TLDc domain-containing Thrombospondin type-1 repeat protein	NvTSR	Core matrisome	2.37973	3.99174		NV2t022930001.1	NV2.22930	Fibrillin-like-1	NvFbn-1	Core matrisome	2.62426	5.57931
NV2t017021001.1	NV2.17021	Meprin-like Astacin metalloprotease-8	NvMep-8	Matrisome associated	2.40132	2.29967		NV2t013423001.1	NV2.13423	Follistatin-like-1	NvFst-like 1	Matrisome associated	2.67168	6.17869
NV2t014921001.1	NV2.14921	TLDc domain-containing protein-4	NvTLDcP-4	Other	2.40409	4.22563		NV2t003648001.1	NV2.3648	Coagulation factor-like-5	NvCoag-like 5	Matrisome associated	2.67667	4.55804
NV2t020322001.1	NV2.20322	Nematocyst expressed protein 8-like	NvNep8	Other	2.48004	4.83116		NV2t008618001.1	NV2.8618	vWFA domain-containing protein-9	NvvWFA-9	Core matrisome	2.80182	4.51845
NV2t010017001.1	NV2.10017	vWFA domain-containing protein-12	NvvWFA-12	Core matrisome	2.49378	5.87049		NV2t006705001.1	NV2.6705	TLDc domain-containing protein-2	NvTLDcP-2	Other	2.89462	5.83146
NV2t004066002.1	NV2.4066	Thyroglobin, Thrombospondin type-1 and EGF-like domain repeat protein	NvThyr-TSR-EGF	Other	2.5322	6.51414		NV2t016574001.1	NV2.16574	Meprin-like Astacin metalloprotease-4	NvMep-4	Matrisome associated	3.173	4.35085
NV2t013120001.1	NV2.13120	M28 Family Metalloprotease	NvM28MMP	Matrisome associated	2.64558	5.18754
NV2t003561001.1	NV2.3561	Polydom-like-1	NvPolydom-like-1	Core matrisome	2.70684	5.85619
NV2t000361004.1	NV2.361	IgCAM-like receptor protein-1	NvIgCam-1	Other	2.78005	6.04757
NV2t017421001.1	NV2.17421	Properdin-like-11	NvCFP-11	Core matrisome	2.8298	4.70122
NV2t009601001.1	NV2.9601	Neurexin-like-4	NvNrxn-like-4	Other	2.83781	6.81493
NV2t014010001.1	NV2.14010	Seminal plasma protein-like-2	NvSPP-like-2	Other	2.85945	4.47419
NV2t016729001.1	NV2.16729	Astacin metalloprotease-1	NvAstacin-1	Matrisome associated	2.95799	5.78282
NV2t022840001.1	NV2.22840	Laminin subunit alpha-1-like	NvLamA1-like	Core matrisome	3.08124	6.73105
NV2t016035001.1	NV2.16035	Meprin-like Astacin metalloprotease-16	NvMep-16	Matrisome associated	3.20158	4.91312
NV2t003300001.1	NV2.3300	Polydom2	NvPolydom2	Core matrisome	3.22081	6.35705
NV2t017270001.1	NV2.17270	EGF, Sushi and Ig domain-containing protein	NvPolyEGF-Sushi-Ig	Core matrisome	3.26569	6.99861
NV2t014543001.1	NV2.14543	Snaclec-like-4	NvSnaclec-like-4	Matrisome associated	3.26862	4.39587
NV2t010388002.1	NV2.10388	NOWA-3	NvNOWA-3	Matrisome associated	3.32678	6.64618
NV2t012171001.1	NV2.12171	Discoidin and SEA domain-containing protein	NvDisc-SEA	Core matrisome	3.38128	7.36567
NV2t005918002.1	NV2.5918	Fibropellin-like-6	NvFp-like-6	Core matrisome	3.40986	6.71812
NV2t003792001.1	NV2.3792	Polydom1	NvPolydom1	Core matrisome	3.55426	6.64505
NV2t021577002.1	NV2.21577	vWFA and Ig domain-containing protein	NvvWFAIg	Matrisome associated	3.56614	6.2966
NV2t013964001.1	NV2.13964	Astacin metalloprotease-23	NvAstacin-23	Matrisome associated	3.56901	7.58011
NV2t016479001.1	NV2.16479	Coadhesin-like-3	NvCAdh-like 3	Other	3.58854	5.6296
NV2t018585001.1	NV2.18585	CTLD protein-8	NvCTLD-8	Matrisome associated	3.59277	6.33348
NV2t012863002.1	NV2.12863	Sushi, EGF and ZP domain-containing receptor protein-1	NvSushiEGFZP-1	Other	3.62029	5.37943
NV2t003560001.1	NV2.3560	Polydom3	NvPolydom3	Core matrisome	3.63902	6.83895
NV2t002229001.1	NV2.2229	NvHedgeling	NvHedgeling	Other	3.7515	7.19073
NV2t014005001.1	NV2.14005	vWFA domain-containing TSR protein	NvvWFA-TSR	Core matrisome	3.76033	7.36778
NV2t021924001.1	NV2.21924	NCAM-6	NvNCAM-6	Other	3.79549	7.437
NV2t012864001.1	NV2.12864	Sushi, EGF and ZP domain-containing receptor protein-2	NvSushiEGFZP-2	Other	3.85079	5.33821
NV2t008980001.1	NV2.8980	Anthrax toxin receptor 1-like-4	NvAntxR-4	Other	3.90123	5.74355
NV2t008635001.1	NV2.8635	vWFA domain repeat protein	NvPolyvWFA	Core matrisome	3.97246	7.59301
NV2t021578001.1	NV2.21578	vWFA domain-containing protein-21	NvvWFA-21	Core matrisome	3.97575	4.9985
NV2t002824002.1	NV2.2824	Polydom-like-3	NvPolydom-like-3	Core matrisome	3.98445	7.75995
NV2t015872001.1	NV2.15872	NOWA-1	NvNOWA-1	Matrisome associated	4.09763	6.9106
NV2t008768001.1	NV2.8768	Collagen-like-9	NvCol-like-9	Core matrisome	4.13044	5.68942
NV2t013340001.1	NV2.13340	Polydom-like-4	NvPolydom-like-4	Core matrisome	4.18035	6.84904
NV2t002755001.1	NV2.2755	Polydom-like-2	NvPolydom-like-2	Core matrisome	4.22641	7.10141
NV2t023593001.1	NV2.23593	Protocadherin Fat 4-like-2	NvFATPCad4-like-2	Other	4.24919	8.59088
NV2t017536001.1	NV2.17536	ADAMTS metalloprotease-9	NvADAMTS-9	Matrisome associated	4.39411	7.72724
NV2t006021001.1	NV2.6021	Crumbs-like-2	NvCrumbs-like-2	Other	4.4871	6.86462
NV2t008406003.1	NV2.8406	Anthrax toxin receptor 1-like-3	NvAntxR-3	Other	4.5108	5.08275
NV2t023594001.1	NV2.23594	Protocadherin Fat 4-like-3	NvFATPCad4-like-3	Other	4.67508	7.31035
NV2t002780001.1	NV2.2780	TSR domain-containing protein-2	NvTSR-2	Core matrisome	4.70617	8.18555
NV2t011255001.1	NV2.11255	Polydom-related	NvPolydom-related	Core matrisome	4.76782	4.94766
NV2t014399001.1	NV2.14399	MAM and Fibronectin type II domain-containing protein	NvMAMFnt	Other	4.76854	8.33285
NV2t001610003.1	NV2.1610	Coadhesin-like-2	NvCAdh-like 2	Other	4.85354	7.45388
NV2t000650001.1	NV2.650	Secreted integrin-N-related protein	NvSIntN	Other	4.9571	5.65214
NV2t014862004.1	NV2.14862	Meprin-like Astacin metalloprotease-13	NvMep-13	Matrisome associated	5.25619	7.08572
NV2t011903001.1	NV2.11903	Crumbs-like-5	NvCrumbs-like-5	Other	6.45474	8.16934
